# Harnessing natural diversity to identify key amino acid residues in prolidase

**DOI:** 10.1101/423475

**Authors:** Hanna Marie Schilbert, Vanessa Pellegrinelli, Sergio Rodriguez-Cuenca, Antonio Vidal-Puig, Boas Pucker

## Abstract

Prolidase (PEPD) catalyses the cleavage of dipeptides with high affinity for proline at the C-terminal end. This function is required in almost all living organisms. In order to detect strongly conserved residues in PEPD, we analysed PEPD orthologous sequences identified in data sets of animals, plants, fungi, archaea, and bacteria. Due to conservation over very long evolutionary time, conserved residues are likely to be of functional relevance. Single amino acid mutations in *PEPD* cause a disorder called prolidase deficiency and are associated with various cancer types. We provide new insights into 15 additional residues with putative roles in prolidase deficiency and cancer. Moreover, our results confirm previous reports identifying five residues involved in the binding of metal cofactors as highly conserved and enable the classification of several non-synonymous single nucleotide polymorphisms as likely pathogenic and seven as putative polymorphisms. Moreover, more than 50 novel conserved residues across species were identified. Conservation degree per residue across the animal kingdom were mapped to the human PEPD 3D structure revealing the strongest conservation close to the active site accompanied with a higher functional implication and pathogenic potential, validating the importance of a characteristic active site fold for prolidase identity.
