## Supplementary File 4 for "Harnessing natural diversity to identify key amino acid residues in prolidase"

### Sheet: Supplementary_Table_X_Alignment
Reference sequence position human PEPD (Uniprot ID: P12955)	Minimum conservation degree	Median conservation degree	Maximum conservation degree
14	0.23	0.256	0.295
15	0.459	0.481	0.514
16	0.404	0.496	0.654
17	0.257	0.338	0.347
18	0.494	0.613	0.624
19	0.544	0.616	0.639
20	0.248	0.263	0.296
21	0.292	0.315	0.386
22	0.639	0.681	0.708
23	0.461	0.482	0.521
24	0.4	0.467	0.499
25	0.256	0.266	0.328
26	0.639	0.684	0.707
27	0.313	0.749	0.784
28	0.195	0.222	0.249
29	0.451	0.583	0.63
30	0.599	0.678	0.715
31	0.328	0.362	0.388
32	0.239	0.269	0.289
33	0.318	0.348	0.392
34	0.555	0.665	0.694
35	0.405	0.431	0.462
36	0.178	0.193	0.291
37	0.224	0.275	0.293
38	0.171	0.241	0.299
39	0.208	0.247	0.293
41	0.196	0.234	0.299
42	0.178	0.243	0.296
44	0.263	0.345	0.466
45	0.249	0.27	0.297
46	0.607	0.635	0.663
47	0.42	0.452	0.495
48	0.691	0.711	0.737
51	0.676	0.789	0.834
52	0.447	0.494	0.526
53	0.388	0.41	0.439
54	0.214	0.231	0.249
55	0.279	0.286	0.3
56	0.498	0.537	0.564
57	0.527	0.534	0.62
58	0.433	0.4345	0.491
59	0.564	0.613	0.647
60	0.79	0.824	0.873
61	0.317	0.355	0.401
62	0.201	0.217	0.282
63	0.154	0.201	0.284
65	0.814	0.842	0.862
66	0.788	0.794	0.819
67	0.755	0.781	0.808
68	0.603	0.687	0.694
69	0.672	0.682	0.695
70	0.436	0.438	0.468
71	0.799	0.821	0.863
72	0.368	0.378	0.382
73	0.507	0.535	0.548
74	0.33	0.342	0.355
75	0.647	0.651	0.677
76	0.843	0.85	0.869
77	0.615	0.678	0.704
78	0.282	0.313	0.335
79	0.66	0.691	0.699
80	0.462	0.613	0.635
81	0.436	0.486	0.543
82	0.488	0.512	0.529
83	0.516	0.542	0.57
84	0.637	0.665	0.699
85	0.433	0.448	0.464
86	0.429	0.469	0.491
87	0.503	0.611	0.646
88	0.297	0.492	0.535
89	0.352	0.369	0.444
90	0.344	0.4555	0.472
91	0.513	0.643	0.673
92	0.364	0.452	0.481
93	0.297	0.604	0.622
94	0.293	0.313	0.334
95	0.756	0.849	0.879
96	0.703	0.784	0.816
97	0.418	0.4725	0.478
98	0.772	0.823	0.854
99	0.452	0.462	0.479
100	0.612	0.677	0.71
101	0.616	0.641	0.729
102	0.248	0.292	0.305
103	0.328	0.348	0.36
104	0.552	0.574	0.665
105	0.581	0.596	0.648
106	0.299	0.331	0.34
107	0.631	0.833	0.853
108	0.504	0.507	0.512
109	0.807	0.81	0.85
110	0.358	0.362	0.387
111	0.495	0.504	0.529
112	0.282	0.295	0.314
113	0.278	0.308	0.4
114	0.245	0.283	0.306
115	0.44	0.448	0.507
116	0.261	0.267	0.295
117	0.624	0.635	0.668
118	0.54	0.563	0.576
119	0.373	0.386	0.412
120	0.444	0.447	0.479
121	0.725	0.73	0.756
122	0.347	0.349	0.37
123	0.711	0.746	0.764
124	0.626	0.634	0.668
125	0.384	0.391	0.438
126	0.626	0.637	0.674
127	0.198	0.198	0.222
128	0.631	0.634	0.669
129	0.314	0.323	0.343
130	0.494	0.539	0.577
131	0.511	0.578	0.607
132	0.537	0.585	0.616
133	0.343	0.357	0.403
134	0.247	0.266	0.287
135	0.496	0.529	0.543
136	0.603	0.762	0.799
137	0.15	0.163	0.28
138	0.279	0.304	0.404
139	0.188	0.1975	0.296
141	0.42	0.546	0.637
142	0.266	0.282	0.308
143	0.305	0.335	0.373
144	0.488	0.616	0.674
145	0.505	0.582	0.704
146	0.481	0.533	0.548
147	0.578	0.737	0.795
148	0.325	0.355	0.384
149	0.655	0.719	0.788
150	0.258	0.282	0.309
151	0.661	0.69	0.724
152	0.535	0.546	0.603
153	0.665	0.768	0.815
154	0.638	0.689	0.707
155	0.522	0.548	0.604
156	0.226	0.237	0.297
157	0.201	0.246	0.291
158	0.241	0.266	0.295
159	0.275	0.3	0.342
160	0.427	0.442	0.485
161	0.599	0.62	0.66
162	0.339	0.369	0.387
163	0.65	0.69	0.752
164	0.39	0.412	0.444
165	0.633	0.673	0.746
166	0.572	0.586	0.63
167	0.331	0.343	0.361
168	0.34	0.348	0.397
169	0.605	0.66	0.69
170	0.2	0.218	0.299
171	0.464	0.478	0.524
172	0.397	0.425	0.443
173	0.414	0.417	0.451
174	0.299	0.302	0.317
175	0.331	0.336	0.344
176	0.777	0.804	0.83
177	0.516	0.517	0.538
178	0.647	0.655	0.704
179	0.348	0.353	0.358
180	0.521	0.534	0.548
181	0.232	0.237	0.243
182	0.773	0.782	0.785
183	0.624	0.628	0.633
184	0.941	0.944	0.949
185	0.656	0.659	0.663
186	0.439	0.44	0.442
187	0.946	0.949	0.95
188	0.491	0.491	0.492
189	0.466	0.469	0.47
190	0.344	0.347	0.348
191	0.95	0.954	0.957
192	0.57	0.574	0.581
193	0.559	0.563	0.572
194	0.544	0.546	0.55
195	0.555	0.557	0.563
196	0.667	0.669	0.677
197	0.607	0.608	0.609
198	0.431	0.434	0.434
199	0.568	0.569	0.57
200	0.397	0.399	0.399
201	0.647	0.648	0.651
202	0.751	0.754	0.756
203	0.704	0.706	0.707
204	0.538	0.54	0.546
205	0.78	0.781	0.782
206	0.829	0.83	0.834
207	0.299	0.302	0.317
208	0.416	0.465	0.574
209	0.473	0.716	0.72
210	0.49	0.752	0.755
211	0.373	0.429	0.436
212	0.288	0.36	0.371
213	0.369	0.396	0.413
214	0.403	0.464	0.483
215	0.327	0.369	0.425
216	0.673	0.776	0.811
217	0.461	0.521	0.529
218	0.453	0.461	0.469
219	0.671	0.929	0.938
220	0.598	0.613	0.621
221	0.409	0.455	0.501
222	0.312	0.319	0.322
223	0.758	0.762	0.794
224	0.618	0.628	0.633
225	0.399	0.403	0.408
226	0.808	0.812	0.824
227	0.287	0.315	0.33
228	0.625	0.63	0.634
229	0.412	0.412	0.491
230	0.403	0.443	0.453
231	0.657	0.663	0.678
232	0.261	0.291	0.292
233	0.256	0.275	0.348
234	0.676	0.882	0.905
235	0.681	0.854	0.897
237	0.719	0.723	0.743
238	0.648	0.652	0.659
239	0.206	0.208	0.221
240	0.7	0.703	0.706
241	0.863	0.864	0.867
242	0.678	0.681	0.686
243	0.68	0.684	0.693
244	0.944	0.946	0.947
245	0.684	0.686	0.69
246	0.474	0.477	0.478
247	0.583	0.587	0.589
248	0.893	0.895	0.901
249	0.358	0.362	0.366
250	0.773	0.795	0.801
251	0.529	0.54	0.547
252	0.499	0.5	0.503
253	0.53	0.531	0.535
254	0.869	0.872	0.875
255	0.957	0.96	0.962
256	0.819	0.829	0.84
257	0.695	0.704	0.717
258	0.69	0.712	0.76
259	0.669	0.673	0.687
260	0.495	0.501	0.514
261	0.667	0.682	0.702
262	0.686	0.762	0.808
263	0.69	0.697	0.828
264	0.527	0.66	0.676
265	0.343	0.382	0.401
266	0.44	0.46	0.473
267	0.439	0.499	0.504
268	0.23	0.24	0.296
269	0.591	0.622	0.633
270	0.685	0.816	0.85
271	0.741	0.745	0.754
272	0.47	0.473	0.481
273	0.521	0.525	0.529
274	0.838	0.858	0.863
275	0.56	0.56	0.576
276	0.963	0.966	0.97
277	0.693	0.694	0.697
278	0.957	0.958	0.964
279	0.435	0.436	0.442
280	0.712	0.715	0.717
281	0.768	0.772	0.773
282	0.379	0.383	0.386
283	0.436	0.439	0.44
284	0.793	0.797	0.799
285	0.397	0.399	0.403
286	0.673	0.674	0.676
287	0.96	0.962	0.968
288	0.801	0.804	0.81
289	0.954	0.958	0.959
290	0.652	0.655	0.659
291	0.534	0.535	0.538
292	0.746	0.749	0.775
293	0.83	0.834	0.85
294	0.485	0.491	0.494
295	0.689	0.706	0.716
296	0.751	0.871	0.923
297	0.713	0.734	0.758
298	0.751	0.812	0.828
299	0.751	0.756	0.768
300	0.189	0.21	0.231
301	0.589	0.603	0.63
302	0.75	0.754	0.765
303	0.392	0.395	0.407
304	0.336	0.348	0.355
305	0.707	0.712	0.732
306	0.863	0.866	0.88
307	0.462	0.469	0.472
308	0.729	0.739	0.742
309	0.919	0.933	0.934
310	0.788	0.79	0.804
311	0.301	0.302	0.308
312	0.492	0.499	0.503
313	0.223	0.226	0.228
314	0.386	0.387	0.391
315	0.681	0.691	0.697
316	0.712	0.713	0.717
317	0.417	0.417	0.423
318	0.237	0.24	0.244
319	0.546	0.547	0.551
320	0.302	0.302	0.302
321	0.68	0.681	0.684
322	0.81	0.815	0.82
323	0.758	0.924	0.934
324	0.609	0.777	0.781
325	0.253	0.254	0.26
326	0.764	0.767	0.778
327	0.273	0.274	0.278
328	0.737	0.739	0.745
329	0.669	0.671	0.673
330	0.847	0.849	0.854
331	0.37	0.371	0.373
332	0.728	0.732	0.736
333	0.811	0.824	0.827
334	0.315	0.317	0.325
335	0.556	0.561	0.629
336	0.449	0.483	0.486
337	0.314	0.317	0.319
338	0.689	0.691	0.716
339	0.576	0.578	0.616
340	0.356	0.356	0.36
341	0.815	0.819	0.823
342	0.202	0.306	0.312
343	0.334	0.334	0.349
344	0.278	0.279	0.28
345	0.716	0.719	0.793
346	0.461	0.462	0.465
347	0.693	0.695	0.702
348	0.214	0.243	0.258
349	0.686	0.772	0.843
350	0.283	0.31	0.328
351	0.586	0.589	0.598
352	0.522	0.525	0.54
353	0.336	0.338	0.369
354	0.694	0.697	0.702
355	0.276	0.283	0.288
356	0.258	0.263	0.284
357	0.319	0.326	0.34
358	0.332	0.338	0.349
359	0.581	0.586	0.591
360	0.565	0.579	0.625
361	0.56	0.565	0.568
362	0.503	0.505	0.513
363	0.824	0.837	0.905
364	0.574	0.576	0.577
365	0.836	0.841	0.845
366	0.924	0.947	0.95
367	0.88	0.881	0.886
368	0.84	0.843	0.854
369	0.933	0.934	0.942
370	0.96	0.963	0.97
371	0.456	0.457	0.465
372	0.672	0.674	0.677
373	0.962	0.962	0.967
374	0.481	0.481	0.485
375	0.859	0.86	0.863
376	0.691	0.693	0.697
377	0.957	0.959	0.963
378	0.875	0.875	0.881
379	0.557	0.621	0.622
380	0.698	0.762	0.771
381	0.793	0.817	0.829
382	0.674	0.697	0.742
383	0.397	0.523	0.665
384	0.33	0.375	0.396
385	0.434	0.539	0.62
386	0.283	0.297	0.33
387	0.473	0.508	0.525
388	0.674	0.716	0.739
389	0.295	0.301	0.328
390	0.28	0.286	0.358
391	0.464	0.468	0.498
392	0.587	0.717	0.821
393	0.634	0.6435	0.684
394	0.617	0.66	0.75
395	0.356	0.413	0.482
396	0.473	0.489	0.526
397	0.678	0.832	0.853
398	0.681	0.829	0.854
399	0.522	0.566	0.6
400	0.391	0.451	0.459
401	0.784	0.789	0.812
402	0.132	0.133	0.136
403	0.83	0.847	0.854
404	0.353	0.357	0.358
405	0.34	0.345	0.348
406	0.695	0.698	0.702
407	0.888	0.889	0.893
408	0.811	0.814	0.819
409	0.477	0.478	0.487
410	0.941	0.944	0.951
411	0.565	0.569	0.574
412	0.955	0.957	0.96
413	0.954	0.957	0.96
414	0.957	0.957	0.966
415	0.433	0.462	0.466
416	0.915	0.958	0.963
417	0.851	0.855	0.858
418	0.682	0.69	0.732
419	0.496	0.508	0.527
420	0.299	0.302	0.306
421	0.729	0.734	0.776
422	0.629	0.693	0.721
423	0.483	0.499	0.521
424	0.188	0.192	0.215
425	0.671	0.674	0.684
426	0.503	0.573	0.622
427	0.322	0.327	0.338
428	0.407	0.438	0.462
429	0.551	0.664	0.715
430	0.302	0.308	0.319
431	0.219	0.301	0.309
432	0.262	0.39	0.396
433	0.3	0.306	0.317
434	0.66	0.663	0.689
435	0.331	0.338	0.339
436	0.57	0.57	0.578
437	0.206	0.206	0.208
438	0.401	0.404	0.412
439	0.453	0.453	0.486
440	0.472	0.473	0.481
441	0.249	0.25	0.253
442	0.576	0.579	0.586
443	0.624	0.63	0.648
444	0.573	0.609	0.616
445	0.457	0.538	0.56
446	0.615	0.622	0.641
447	0.868	0.871	0.915
448	0.908	0.954	0.959
449	0.841	0.843	0.847
450	0.946	0.949	0.953
451	0.902	0.902	0.911
452	0.942	0.942	0.953
453	0.641	0.644	0.65
454	0.782	0.786	0.79
455	0.576	0.579	0.585
456	0.352	0.353	0.357
457	0.664	0.667	0.672
458	0.838	0.841	0.846
459	0.332	0.334	0.335
460	0.214	0.217	0.218
461	0.886	0.89	0.907
462	0.253	0.254	0.256
463	0.668	0.672	0.676
464	0.427	0.438	0.438
465	0.642	0.657	0.663
466	0.631	0.73	0.736
467	0.325	0.327	0.33
468	0.579	0.603	0.607
469	0.739	0.758	0.801
470	0.729	0.745	0.819
471	0.525	0.542	0.556
472	0.5	0.514	0.522
473	0.49	0.524	0.581
474	0.65	0.754	0.776
475	0.638	0.694	0.708
476	0.706	0.777	0.797
477	0.525	0.555	0.568
478	0.205	0.209	0.224
479	0.648	0.676	0.681
480	0.465	0.592	0.611
481	0.313	0.331	0.374
482	0.192	0.234	0.289
