## Supplementary File 5 for "Harnessing natural diversity to identify key amino acid residues in prolidase"

### Sheet: Sheet1
Alignment position	Reference sequence position (Uniprot ID: 12955)	Animals AAF1	Animals AAF2	Plants AAF1	Plants AAF2	Fungi AAF1	Fungi AAF2	Bacteria AAF1	Bacteria AAF2	Archaea AAF1	Archaea AAF2
1	1	M_0.7	-_0.172	M_0.729	-_0.139	-_0.555	L_0.152	M_0.823	-_0.147	-_0.7	M_0.25
2	2	A_0.584	-_0.211	A_0.549	-_0.245	-_0.555	S_0.125	-_0.602	T_0.117	-_1.0	-
3	3	A_0.345	-_0.220	S_0.393	-_0.336	-_0.430	S_0.152	-_0.735	T_0.058	-_1.0	-
4	4	-_0.372	A_0.297	-_0.442	S_0.254	-_0.611	S_0.111	-_0.647	S_0.220	-_1.0	-
5	5	-_0.377	A_0.140	-_0.745	S_0.090	-_0.583	T_0.083	-_0.632	D_0.073	-_1.0	-
6	6	-_0.370	G_0.218	-_0.967	S_0.016	-_0.277	V_0.138	-_0.941	P_0.044	-_1.0	-
7	7	P_0.552	-_0.320	-_0.967	A_0.016	-_0.25	S_0.166	-_0.941	A_0.029	-_1.0	-
8	8	S_0.361	-_0.272	-_0.967	T_0.016	-_0.25	D_0.222	-_0.617	A_0.220	-_1.0	-
9	9	F_0.665	Y_0.177	-_0.967	F_0.032	-_0.222	V_0.166	-_0.617	F_0.294	-_1.0	-
10	10	W_0.515	Q_0.122	-_0.967	E_0.016	-_0.986	P_0.013	-_0.617	L_0.117	-_1.0	-
11	11	L_0.586	M_0.177	-_0.663	S_0.213	-_0.972	K_0.013	-_0.602	M_0.25	-_1.0	-
12	12	G_0.852	-_0.093	-_0.590	P_0.221	-_0.958	K_0.013	-_0.602	R_0.102	-_1.0	-
13	13	N_0.479	-_0.095	-_0.860	R_0.032	D_0.291	P_0.291	-_0.602	S_0.132	-_1.0	-
14	14	E_0.402	H_0.127	S_0.729	-_0.172	A_0.263	T_0.138	-_0.382	D_0.176	-_0.625	M_0.075
15	15	T_0.797	-_0.152	S_0.721	-_0.131	-_0.263	S_0.138	-_0.382	T_0.161	-_0.625	S_0.1
16	16	L_0.738	-_0.095	L_0.827	-_0.122	L_0.652	M_0.111	-_0.544	L_0.352	-_0.875	R_0.05
17	17	K_0.443	R_0.179	-_0.950	R_0.024	K_0.930	L_0.013	-_0.220	A_0.205	-_1.0	-
18	18	V_0.859	-_0.090	V_0.729	I_0.155	Y_0.930	F_0.041	-_0.617	L_0.088	-_1.0	-
19	19	P_0.706	S_0.177	P_0.729	-_0.098	P_0.972	D_0.013	-_0.617	P_0.264	-_1.0	-
20	20	L_0.265	M_0.256	M_0.704	-_0.073	A_0.819	G_0.138	-_0.455	A_0.308	-_0.525	M_0.125
21	21	A_0.522	S_0.163	E_0.819	-_0.065	K_0.875	R_0.097	E_0.161	S_0.132	-_1.0	-
22	22	L_0.890	-_0.081	L_0.877	-_0.049	A_0.277	E_0.152	L_0.397	F_0.132	-_1.0	-
23	23	F_0.825	-_0.081	H_0.852	Y_0.090	H_0.986	-_0.013	Y_0.426	A_0.161	-_1.0	-
24	24	A_0.590	R_0.111	A_0.368	V_0.336	-_0.986	V_0.013	I_0.279	A_0.25	-_0.475	F_0.175
25	25	L_0.431	E_0.202	G_0.180	T_0.114	-_0.986	T_0.013	A_0.426	R_0.147	-_0.375	E_0.175
26	26	N_0.886	-_0.093	N_0.901	-_0.073	-_0.986	N_0.013	R_0.5	T_0.235	-_0.275	N_0.2
27	27	R_0.893	-_0.095	R_0.926	-_0.073	A_0.652	N_0.208	R_0.544	Q_0.323	R_0.525	-_0.25
28	28	R_0.286	Q_0.275	E_0.352	D_0.163	L_0.347	R_0.319	A_0.235	E_0.176	-_0.325	I_0.3
29	29	R_0.834	-_0.093	K_0.745	R_0.147	K_0.444	R_0.361	R_0.544	A_0.220	R_0.175	K_0.15
30	30	L_0.806	-_0.093	L_0.868	-_0.065	V_0.861	I_0.041	L_0.367	A_0.176	L_0.35	V_0.175
31	31	C_0.625	V_0.129	L_0.549	V_0.237	K_0.402	A_0.25	S_0.294	A_0.176	R_0.2	Q_0.2
32	32	E_0.375	D_0.163	K_0.254	N_0.163	D_0.222	K_0.194	E_0.205	A_0.205	K_0.2	R_0.125
33	33	R_0.556	A_0.125	S_0.622	A_0.221	H_0.208	L_0.180	A_0.294	R_0.161	R_0.2	L_0.2
34	34	L_0.793	-_0.093	L_0.696	I_0.106	L_0.527	F_0.222	L_0.411	F_0.382	L_0.425	M_0.225
35	35	R_0.509	K_0.243	R_0.762	-_0.057	L_0.305	R_0.166	P_0.367	A_0.220	E_0.25	Y_0.1
36	36	K_0.284	A_0.181	Q_0.344	E_0.114	K_0.180	S_0.152	G_0.338	R_0.294	E_0.275	R_0.125
37	37	N_0.465	K_0.186	H_0.721	Q_0.057	-_0.5	K_0.333	E_0.264	G_0.117	-_1.0	-
38	38	P_0.218	-_0.209	S_0.565	T_0.106	-_0.263	K_0.138	-_0.970	L_0.014	R_0.25	K_0.15
39	39	A_0.259	-_0.209	S_0.213	A_0.172	-_0.25	V_0.138	-_0.970	K_0.014	G_0.35	N_0.2
40	40	V_0.547	-_0.209	-_0.983	K_0.008	-_0.25	P_0.208	-_0.970	T_0.014	I_0.225	A_0.225
41	41	Q_0.352	-_0.211	S_0.631	T_0.090	-_0.263	D_0.194	-_0.970	D_0.014	D_0.55	E_0.15
42	42	A_0.263	-_0.259	S_0.524	A_0.131	A_0.263	-_0.236	-_0.970	V_0.014	A_0.325	L_0.125
43	43	G_0.313	-_0.227	R_0.737	-_0.090	-_0.347	S_0.180	-_0.985	E_0.014	-_0.925	G_0.025
44	44	S_0.590	-_0.159	P_0.803	-_0.098	S_0.291	N_0.166	-_1.0	-	-_0.975	K_0.025
45	-	-_0.809	L_0.063	G_0.909	-_0.073	G_0.444	T_0.25	-_0.558	G_0.220	-_0.975	G_0.025
46	45	V_0.415	I_0.159	F_0.631	L_0.131	A_0.361	V_0.166	L_0.411	A_0.25	-_0.775	I_0.1
47	46	V_0.797	-_0.106	V_0.786	-_0.073	I_0.513	L_0.180	L_0.397	V_0.367	L_0.425	V_0.175
48	47	L_0.5	V_0.340	L_0.688	F_0.204	F_0.5	Y_0.388	L_0.441	I_0.25	I_0.4	V_0.35
49	48	L_0.872	-_0.104	L_0.901	-_0.065	L_0.486	I_0.416	I_0.397	P_0.352	I_0.35	L_0.25
50	49	Q_0.75	-_0.093	Q_0.819	-_0.073	-_1.0	-	-_0.558	H_0.279	-_1.0	-
51	50	G_0.897	-_0.093	G_0.909	-_0.073	-_1.0	-	-_0.558	S_0.382	-_1.0	-
52	51	G_0.895	-_0.095	G_0.926	-_0.073	G_0.791	A_0.097	G_0.955	-_0.029	-_1.0	-
53	52	E_0.579	-_0.093	E_0.729	D_0.106	E_0.319	Q_0.236	E_0.191	S_0.117	-_1.0	-
54	53	E_0.434	D_0.188	E_0.860	-_0.073	E_0.208	K_0.152	L_0.426	A_0.147	-_1.0	-
55	54	T_0.372	K_0.122	Q_0.581	K_0.221	T_0.361	L_0.25	K_0.411	H_0.132	-_1.0	-
56	55	Q_0.481	S_0.127	T_0.639	N_0.163	E_0.402	K_0.180	V_0.264	T_0.161	-_1.0	-
57	56	R_0.625	F_0.118	R_0.885	-_0.073	L_0.291	G_0.152	R_0.441	V_0.102	-_1.0	-
58	57	Y_0.731	N_0.113	Y_0.721	H_0.188	-_0.986	A_0.013	N_0.5	F_0.308	-_1.0	-
59	58	C_0.581	D_0.179	C_0.639	D_0.229	Y_0.5	D_0.402	-_0.426	L_0.279	-_1.0	-
60	59	T_0.818	-_0.088	T_0.885	-_0.073	C_0.472	S_0.291	-_0.426	D_0.426	-_1.0	-
61	60	D_0.888	-_0.086	D_0.934	-_0.065	D_0.972	N_0.013	D_0.911	A_0.058	-_1.0	-
62	61	T_0.545	V_0.177	H_0.836	-_0.065	Q_0.430	E_0.152	T_0.352	R_0.132	-_1.0	-
63	62	G_0.340	D_0.254	E_0.811	-_0.073	-_1.0	-	-_1.0	-	-_1.0	-
64	63	V_0.265	I_0.184	L_0.877	-_0.073	-_1.0	-	-_1.0	-	-_1.0	-
65	64	L_0.343	V_0.313	-_0.967	L_0.032	-_1.0	-	-_1.0	-	-_1.0	-
66	65	F_0.909	-_0.084	F_0.926	-_0.073	F_0.875	L_0.055	F_0.838	Y_0.132	F_0.25	N_0.15
67	66	R_0.886	-_0.084	R_0.918	-_0.065	R_0.972	H_0.027	R_0.558	K_0.25	P_0.3	G_0.225
68	67	Q_0.897	-_0.084	Q_0.934	-_0.057	Q_1.0	-	P_0.294	Q_0.279	S_0.25	P_0.25
69	68	E_0.895	-_0.090	E_0.926	-_0.057	N_0.416	R_0.402	-_0.426	H_0.220	E_0.4	P_0.225
70	69	S_0.863	-_0.086	S_0.901	-_0.057	R_0.944	A_0.027	-_0.426	S_0.426	N_0.875	F_0.025
71	70	F_0.504	Y_0.397	Y_0.860	F_0.073	Y_0.791	H_0.069	-_0.573	F_0.426	-_1.0	-
72	71	F_0.906	-_0.088	F_0.918	-_0.057	F_0.986	A_0.013	F_0.470	K_0.352	L_0.25	I_0.225
73	72	H_0.636	Q_0.172	A_0.868	-_0.057	Y_0.652	F_0.277	A_0.544	L_0.132	F_0.175	Y_0.125
74	73	W_0.811	Y_0.093	Y_0.909	-_0.057	Y_0.972	H_0.027	W_0.485	Y_0.352	Y_0.8	D_0.125
75	74	A_0.377	T_0.263	L_0.893	-_0.057	L_0.888	M_0.055	-_0.426	L_0.382	L_0.475	F_0.225
76	75	F_0.870	-_0.095	F_0.934	-_0.057	T_0.5	S_0.5	-_0.426	T_0.411	T_0.575	S_0.175
77	76	G_0.890	-_0.095	G_0.926	-_0.057	G_1.0	-	G_0.558	-_0.426	G_0.7	F_0.15
78	77	V_0.843	-_0.095	V_0.918	-_0.057	C_0.472	V_0.319	-_0.735	L_0.132	F_0.525	Y_0.125
79	78	T_0.479	E_0.118	R_0.5	Q_0.172	N_0.458	D_0.347	T_0.308	D_0.279	Y_0.225	-_0.15
80	79	E_0.868	-_0.095	E_0.934	-_0.057	I_0.430	L_0.305	E_0.264	V_0.220	E_0.325	S_0.175
81	80	P_0.579	A_0.229	P_0.852	-_0.057	P_0.805	A_0.152	P_0.632	E_0.132	P_0.3	S_0.2
82	81	G_0.536	D_0.293	G_0.754	D_0.155	G_0.430	D_0.388	D_0.426	N_0.25	-_0.975	L_0.025
83	82	C_0.779	-_0.095	F_0.860	-_0.057	S_0.444	C_0.430	-_0.5	C_0.235	-_0.85	E_0.15
84	83	Y_0.663	F_0.213	Y_0.811	F_0.081	S_0.25	H_0.222	-_0.470	W_0.382	G_0.275	H_0.225
85	84	G_0.865	-_0.097	G_0.926	-_0.057	V_0.347	L_0.319	L_0.352	A_0.264	G_0.25	S_0.25
86	85	A_0.509	V_0.186	A_0.885	-_0.057	L_0.388	T_0.236	V_0.5	I_0.161	L_0.325	F_0.15
87	86	I_0.575	V_0.213	I_0.795	V_0.073	Y_0.569	F_0.333	L_0.367	V_0.25	L_0.575	I_0.1
88	87	D_0.702	E_0.111	D_0.934	-_0.024	D_0.625	N_0.222	V_0.397	D_0.235	I_0.25	L_0.225
89	88	V_0.736	-_0.1	I_0.631	V_0.270	I_0.319	F_0.222	-_0.411	L_0.279	V_0.45	L_0.2
90	89	D_0.536	-_0.102	A_0.663	G_0.114	K_0.166	A_0.166	-_0.470	E_0.25	D_0.525	E_0.2
91	90	T_0.65	S_0.184	S_0.524	T_0.401	S_0.263	T_0.222	-_0.647	D_0.088	-_0.2	E_0.15
92	91	G_0.763	-_0.125	G_0.942	-_0.024	D_0.541	E_0.166	G_0.470	-_0.191	-_0.75	G_0.225
93	92	K_0.504	R_0.2	K_0.540	Q_0.147	K_0.5	R_0.111	-_0.441	D_0.117	-_0.925	V_0.025
94	93	S_0.745	-_0.1	S_0.918	A_0.040	L_0.694	S_0.222	-_0.426	A_0.264	P_0.325	V_0.1
95	94	I_0.329	T_0.270	I_0.622	M_0.114	T_0.680	I_0.125	-_0.426	T_0.294	T_0.275	V_0.125
96	95	L_0.879	-_0.097	L_0.950	-_0.024	L_0.986	I_0.013	L_0.455	V_0.191	L_0.425	I_0.225
97	96	F_0.893	-_0.095	F_0.959	-_0.024	F_0.625	W_0.166	F_0.279	Y_0.25	L_0.35	V_0.3
98	97	V_0.695	-_0.095	A_0.688	I_0.122	L_0.513	I_0.402	K_0.264	F_0.161	V_0.35	A_0.35
99	98	P_0.888	-_0.093	P_0.983	-_0.016	P_0.972	E_0.013	P_0.470	R_0.220	P_0.65	S_0.225
100	99	R_0.531	K_0.236	R_0.934	K_0.032	P_0.333	D_0.291	P_0.279	K_0.235	K_0.275	L_0.175
101	100	L_0.825	-_0.090	L_0.967	-_0.016	I_0.430	V_0.402	L_0.5	R_0.220	L_0.75	M_0.225
102	101	P_0.888	-_0.088	P_0.893	D_0.032	P_0.375	E_0.111	P_0.5	G_0.191	A_0.475	L_0.225
103	102	E_0.422	A_0.220	A_0.508	D_0.147	-_0.986	G_0.013	R_0.338	V_0.25	R_0.3	K_0.225
104	103	S_0.590	E_0.238	D_0.549	E_0.303	D_0.444	E_0.347	D_0.441	Y_0.147	E_0.3	D_0.15
105	104	Y_0.713	H_0.152	Y_0.950	-_0.024	D_0.555	S_0.138	G_0.382	Y_0.279	-_0.4	S_0.1
106	105	A_0.759	-_0.090	A_0.950	-_0.016	V_0.722	I_0.166	-_0.588	E_0.382	-_0.5	S_0.15
107	106	T_0.463	V_0.3	V_0.918	I_0.049	M_0.472	I_0.347	-_0.441	L_0.235	-_0.55	P_0.175
108	107	W_0.877	-_0.093	W_0.983	-_0.016	W_0.958	Y_0.041	W_0.970	G_0.014	-_0.625	V_0.15
109	108	M_0.768	-_0.088	L_0.532	M_0.377	S_0.777	Y_0.055	-_0.441	V_0.264	-_0.6	K_0.1
110	109	G_0.904	-_0.088	G_0.975	-_0.016	G_0.958	V_0.041	G_0.544	-_0.455	-_0.85	G_0.075
111	110	K_0.597	E_0.165	E_0.721	K_0.122	L_0.541	M_0.194	-_0.441	P_0.176	T_0.2	S_0.15
112	111	I_0.615	L_0.277	I_0.893	L_0.040	P_0.819	T_0.083	R_0.367	V_0.323	-_0.975	L_0.025
113	112	H_0.502	L_0.147	K_0.844	Q_0.049	L_0.444	M_0.180	P_0.455	E_0.205	-_0.975	V_0.025
114	113	S_0.352	P_0.290	P_0.713	S_0.131	S_0.736	T_0.138	T_0.25	S_0.176	-_0.95	W_0.025
115	114	K_0.3	P_0.220	L_0.762	P_0.114	I_0.361	L_0.152	L_0.573	V_0.102	V_0.35	L_0.25
116	115	E_0.652	D_0.118	S_0.729	T_0.073	E_0.486	D_0.25	P_0.441	E_0.132	E_0.45	-_0.175
117	116	H_0.377	D_0.163	Y_0.549	H_0.303	E_0.666	Q_0.125	E_0.382	Q_0.147	V_0.525	-_0.175
118	117	F_0.840	-_0.088	F_0.901	Y_0.032	A_0.847	C_0.097	W_0.455	V_0.132	Y_0.25	F_0.25
119	118	K_0.768	-_0.088	K_0.581	Q_0.245	L_0.375	K_0.125	T_0.25	A_0.220	S_0.2	K_0.175
120	119	E_0.377	K_0.222	E_0.737	D_0.131	E_0.305	K_0.236	E_0.264	A_0.147	D_0.35	K_0.2
121	120	K_0.634	R_0.138	R_0.360	K_0.303	K_0.347	R_0.152	E_0.191	H_0.147	-_0.4	G_0.225
122	121	Y_0.911	-_0.086	Y_0.975	-_0.016	Y_0.527	F_0.333	F_0.220	L_0.205	-_0.875	S_0.05
123	122	A_0.602	E_0.118	M_0.516	K_0.270	D_0.944	E_0.055	G_0.455	D_0.235	-_0.9	G_0.075
124	123	V_0.838	-_0.086	V_0.950	-_0.016	V_0.763	I_0.083	I_0.382	L_0.220	-_0.9	E_0.075
125	124	D_0.820	-_0.088	D_0.393	S_0.327	D_0.972	K_0.013	E_0.161	T_0.147	-_0.9	L_0.025
126	125	E_0.568	D_0.238	M_0.442	T_0.090	E_0.527	D_0.166	T_0.205	A_0.147	-_0.825	K_0.05
127	126	V_0.747	-_0.088	V_0.745	A_0.163	V_0.805	I_0.083	-_0.426	L_0.279	-_0.825	L_0.1
128	127	H_0.318	Q_0.288	F_0.360	Y_0.311	L_0.291	K_0.277	R_0.441	A_0.088	-_0.975	W_0.025
129	128	Y_0.779	-_0.088	Y_0.795	F_0.122	Y_0.652	F_0.097	D_0.176	S_0.132	-_0.95	G_0.025
130	129	T_0.377	V_0.293	T_0.467	V_0.377	T_0.277	A_0.236	L_0.264	A_0.220	L_0.175	T_0.125
131	130	D_0.570	-_0.104	D_0.967	-_0.016	S_0.305	T_0.208	D_0.294	A_0.132	E_0.275	D_0.2
132	131	E_0.640	D_0.181	E_0.959	-_0.016	D_0.361	E_0.236	E_0.25	D_0.191	A_0.25	E_0.225
133	132	I_0.715	L_0.118	I_0.762	M_0.131	L_0.569	I_0.194	L_0.426	I_0.235	I_0.275	L_0.25
134	133	A_0.511	S_0.154	V_0.270	A_0.270	N_0.263	E_0.208	P_0.25	E_0.132	E_0.175	K_0.15
135	134	S_0.397	D_0.140	Q_0.311	E_0.188	A_0.263	S_0.208	A_0.235	D_0.176	E_0.35	D_0.175
136	135	V_0.652	Y_0.090	V_0.795	L_0.049	T_0.180	V_0.125	L_0.220	A_0.161	I_0.275	L_0.2
137	136	L_0.829	-_0.081	L_0.844	F_0.057	L_0.722	F_0.111	-_0.441	L_0.323	L_0.35	I_0.2
138	137	T_0.270	A_0.179	H_0.262	Q_0.229	A_0.194	K_0.166	-_0.5	A_0.191	K_0.175	S_0.15
139	138	S_0.477	K_0.120	D_0.393	E_0.172	-_0.152	K_0.152	-_0.558	K_0.117	G_0.15	E_0.15
140	139	K_0.293	L_0.15	Q_0.409	H_0.155	-_0.416	L_0.222	-_0.676	D_0.088	L_0.2	-_0.175
141	140	K_0.347	S_0.175	-_0.975	V_0.008	-_0.5	A_0.138	-_0.691	L_0.058	-_0.75	L_0.075
142	141	P_0.745	A_0.122	P_0.852	-_0.040	K_0.166	S_0.152	P_0.338	-_0.308	-_0.7	K_0.075
143	142	S_0.465	A_0.161	L_0.803	V_0.049	G_0.291	-_0.208	A_0.220	G_0.161	-_0.65	N_0.125
144	143	V_0.55	L_0.172	L_0.934	-_0.024	S_0.180	F_0.138	-_0.558	V_0.088	-_0.65	N_0.075
145	-	-_0.997	T_0.002	F_0.704	Y_0.188	T_0.277	K_0.166	-_0.529	R_0.132	-_0.4	K_0.15
146	144	L_0.781	I_0.109	L_0.893	V_0.057	I_0.430	L_0.222	-_0.5	I_0.147	T_0.15	R_0.125
147	145	L_0.890	-_0.079	L_0.959	-_0.024	F_0.430	Y_0.388	-_0.529	R_0.25	I_0.375	V_0.3
148	146	T_0.845	-_0.079	-_0.983	V_0.008	T_0.513	A_0.277	-_0.485	V_0.191	G_0.4	L_0.325
149	147	L_0.915	-_0.075	-_0.983	L_0.016	T_0.444	I_0.291	-_0.5	L_0.191	V_0.325	I_0.3
150	148	R_0.565	S_0.136	H_0.745	Y_0.139	-_0.972	D_0.013	-_0.544	R_0.308	-_1.0	-
151	149	G_0.884	-_0.081	G_0.959	-_0.024	-_0.972	G_0.027	-_0.514	G_0.235	-_1.0	-
152	150	V_0.445	Q_0.106	L_0.713	K_0.114	-_0.972	L_0.027	-_0.602	V_0.117	-_1.0	-
153	151	N_0.915	-_0.081	N_0.918	-_0.024	-_0.972	T_0.013	-_0.602	D_0.264	-_1.0	-
154	152	T_0.697	S_0.211	T_0.918	S_0.040	-_0.972	N_0.013	-_0.602	P_0.117	-_1.0	-
155	153	D_0.918	-_0.079	D_0.950	-_0.024	D_0.416	Q_0.222	D_0.397	-_0.191	D_0.55	E_0.25
156	154	S_0.920	-_0.077	S_0.950	-_0.024	-_0.291	N_0.263	-_0.352	R_0.161	D_0.325	Y_0.1
157	155	G_0.85	-_0.079	N_0.483	G_0.286	-_0.805	K_0.055	-_0.735	G_0.191	S_0.275	R_0.175
158	156	S_0.393	L_0.238	N_0.688	K_0.147	-_0.777	P_0.166	-_0.720	V_0.058	-_0.625	S_0.125
159	157	V_0.359	T_0.215	F_0.573	Y_0.254	-_0.611	V_0.236	-_1.0	-	-_1.0	-
160	158	C_0.4	S_0.195	S_0.803	A_0.090	-_0.625	S_0.263	-_0.647	G_0.073	-_1.0	-
161	159	R_0.488	K_0.236	K_0.811	V_0.032	-_0.638	D_0.194	-_0.279	E_0.117	-_0.975	R_0.025
162	160	E_0.756	P_0.129	P_0.926	-_0.032	-_0.597	H_0.111	-_0.25	R_0.205	-_0.925	N_0.025
163	161	A_0.802	P_0.093	A_0.909	-_0.032	-_0.638	V_0.152	-_0.220	A_0.176	L_0.425	M_0.275
164	162	S_0.547	-_0.081	E_0.442	S_0.196	-_0.666	S_0.111	-_0.485	A_0.382	W_0.275	T_0.225
165	163	F_0.911	-_0.081	F_0.860	L_0.040	-_0.694	F_0.222	-_0.514	Y_0.235	A_0.225	V_0.15
166	164	E_0.538	D_0.240	E_0.557	Q_0.237	-_0.708	L_0.097	-_0.514	I_0.308	R_0.15	S_0.15
167	165	G_0.886	-_0.079	G_0.844	E_0.065	-_0.708	G_0.111	G_0.426	-_0.279	F_0.325	N_0.1
168	166	I_0.797	K_0.081	I_0.721	M_0.155	-_1.0	-	E_0.25	R_0.147	Y_0.3	T_0.2
169	167	S_0.579	E_0.145	E_0.532	D_0.295	-_1.0	-	D_0.323	-_0.117	Q_0.225	K_0.2
170	168	K_0.404	Q_0.211	K_0.663	N_0.155	-_1.0	-	Q_0.117	-_0.102	D_0.25	S_0.1
171	169	F_0.843	Y_0.079	F_0.901	L_0.024	-_0.708	F_0.277	-_0.588	R_0.176	L_0.65	I_0.1
172	170	N_0.352	K_0.165	E_0.409	D_0.262	-_0.944	K_0.027	-_0.544	A_0.279	R_0.275	N_0.15
173	171	V_0.788	T_0.088	T_0.614	K_0.114	V_0.277	K_0.166	-_0.588	I_0.161	-_1.0	-
174	172	N_0.636	D_0.265	D_0.926	E_0.057	N_0.347	H_0.208	-_0.75	A_0.073	-_1.0	-
175	173	N_0.720	C_0.086	L_0.819	T_0.040	-_0.194	F_0.180	-_0.794	A_0.132	-_0.95	K_0.05
176	174	T_0.4	K_0.202	T_0.393	N_0.229	S_0.236	E_0.152	-_0.558	D_0.088	-_0.45	A_0.15
177	175	I_0.547	L_0.252	T_0.819	A_0.073	S_0.166	K_0.166	E_0.235	A_0.176	-_0.4	I_0.1
178	176	L_0.922	-_0.075	L_0.983	-_0.016	L_0.625	I_0.125	L_0.5	I_0.205	-_0.35	L_0.175
179	177	H_0.654	Y_0.206	H_0.901	F_0.073	K_0.388	R_0.138	N_0.411	A_0.205	P_0.3	K_0.15
180	178	P_0.856	-_0.072	P_0.926	N_0.024	E_0.208	P_0.180	P_0.426	R_0.117	D_0.35	E_0.2
181	179	E_0.604	V_0.168	I_0.745	V_0.172	A_0.958	S_0.027	A_0.279	Y_0.25	V_0.325	D_0.175
182	180	I_0.797	M_0.070	L_0.877	I_0.049	L_0.444	I_0.333	L_0.617	I_0.132	I_0.525	L_0.3
183	181	V_0.404	A_0.304	T_0.778	A_0.122	D_0.611	E_0.263	S_0.367	H_0.25	A_0.2	E_0.175
184	182	E_0.886	-_0.068	E_0.967	-_0.016	E_0.555	A_0.097	E_0.411	Y_0.279	E_0.375	K_0.175
185	183	C_0.818	L_0.111	C_0.934	L_0.024	A_0.472	S_0.319	L_0.25	H_0.235	L_0.5	A_0.15
186	184	R_0.915	-_0.070	R_0.975	-_0.016	R_1.0	-	R_0.955	K_0.044	R_1.0	-
187	185	V_0.811	L_0.106	V_0.926	I_0.032	V_0.444	L_0.291	L_0.397	A_0.235	M_0.25	I_0.175
188	186	I_0.468	F_0.336	I_0.491	L_0.188	I_0.472	V_0.305	V_0.25	Y_0.235	I_0.425	R_0.225
189	187	K_0.927	-_0.065	K_0.983	-_0.016	K_1.0	-	K_0.941	H_0.044	K_1.0	-
190	188	T_0.731	S_0.2	S_0.893	T_0.081	D_0.819	T_0.097	D_0.5	T_0.426	D_0.625	E_0.125
191	189	D_0.6	P_0.240	D_0.360	E_0.188	E_0.402	W_0.263	D_0.382	E_0.220	E_0.3	D_0.275
192	190	M_0.563	E_0.136	L_0.721	M_0.147	Y_0.708	F_0.180	Y_0.5	W_0.161	E_0.3	A_0.15
193	191	E_0.934	-_0.059	E_0.983	-_0.016	E_1.0	-	E_0.941	A_0.058	E_1.0	-
194	192	L_0.665	I_0.25	L_0.795	I_0.139	I_0.638	V_0.194	I_0.382	L_0.338	I_0.5	L_0.375
195	193	E_0.829	-_0.059	A_0.573	D_0.106	A_0.402	E_0.319	A_0.573	E_0.161	E_0.475	K_0.15
196	194	V_0.895	-_0.059	L_0.737	V_0.155	L_0.513	M_0.236	-_0.529	C_0.338	A_0.25	K_0.15
197	195	L_0.784	M_0.111	I_0.852	L_0.090	L_0.388	I_0.388	L_0.470	M_0.367	I_0.575	L_0.25
198	196	R_0.884	-_0.059	Q_0.860	R_0.090	R_0.791	K_0.125	R_0.617	Q_0.176	R_0.4	K_0.35
199	197	Y_0.927	-_0.061	Y_0.483	F_0.475	K_0.472	H_0.208	E_0.397	Q_0.132	E_0.275	K_0.225
200	198	T_0.559	V_0.272	A_0.950	V_0.024	A_0.986	I_0.013	A_0.926	S_0.044	A_0.85	G_0.075
201	199	N_0.643	A_0.104	N_0.934	C_0.024	N_0.430	A_0.25	V_0.279	Q_0.220	A_0.325	L_0.15
202	200	K_0.590	R_0.286	D_0.819	K_0.049	K_0.208	E_0.180	K_0.220	D_0.220	K_0.25	E_0.2
203	201	I_0.661	V_0.247	I_0.778	V_0.188	I_0.75	V_0.222	A_0.279	L_0.161	I_0.65	A_0.15
204	202	S_0.897	-_0.061	S_0.926	G_0.040	S_0.597	T_0.388	T_0.5	A_0.397	A_0.575	T_0.175
205	203	S_0.929	-_0.059	S_0.918	T_0.065	D_0.5	S_0.208	V_0.485	A_0.220	D_0.35	E_0.325
206	204	E_0.665	D_0.218	E_0.860	A_0.081	N_0.277	K_0.222	R_0.279	A_0.147	K_0.225	R_0.2
207	205	A_0.931	-_0.059	A_0.967	G_0.016	A_0.375	C_0.361	G_0.779	A_0.147	A_0.475	V_0.2
208	206	H_0.934	-_0.059	H_0.983	-_0.016	H_1.0	-	H_0.529	F_0.397	L_0.175	F_0.15
209	207	K_0.486	R_0.288	V_0.688	I_0.286	L_0.444	R_0.236	E_0.25	R_0.235	K_0.2	L_0.15
210	208	E_0.534	K_0.075	E_0.836	Q_0.090	A_0.708	S_0.069	A_0.514	D_0.264	E_0.2	A_0.2
211	209	V_0.788	I_0.086	V_0.934	M_0.032	V_0.888	A_0.069	A_0.544	V_0.308	V_0.2	I_0.2
212	210	M_0.927	-_0.056	M_0.942	I_0.024	M_0.611	L_0.180	V_0.205	I_0.117	R_0.225	L_0.175
213	211	K_0.672	R_0.163	R_0.885	K_0.065	S_0.5	E_0.111	R_0.279	E_0.220	E_0.3	D_0.2
214	212	A_0.447	F_0.093	K_0.5	N_0.172	A_0.583	R_0.125	A_0.514	E_0.102	E_0.175	L_0.15
215	213	V_0.606	I_0.156	T_0.377	A_0.221	L_0.541	I_0.125	F_0.441	L_0.367	L_0.45	I_0.25
216	214	K_0.586	R_0.313	K_0.508	R_0.262	P_0.513	K_0.194	-_0.352	R_0.205	A_0.175	K_0.15
217	215	P_0.488	V_0.302	V_0.450	P_0.327	I_0.5	H_0.152	-_0.382	S_0.191	E_0.225	I_0.15
218	216	G_0.904	-_0.072	G_0.934	-_0.024	E_0.5	A_0.25	G_0.485	-_0.382	G_0.65	N_0.1
219	217	M_0.565	R_0.090	M_0.885	L_0.032	K_0.263	T_0.166	R_0.220	M_0.161	M_0.35	I_0.125
220	218	K_0.568	M_0.104	K_0.811	M_0.057	N_0.722	T_0.125	S_0.544	G_0.264	T_0.7	S_0.15
221	219	E_0.897	-_0.072	E_0.975	-_0.016	E_1.0	-	E_1.0	-	E_1.0	-
222	220	Y_0.786	F_0.136	Y_0.959	F_0.016	R_0.25	G_0.208	R_0.441	F_0.338	R_0.175	S_0.125
223	221	E_0.627	Q_0.272	Q_0.950	-_0.016	H_0.361	E_0.333	D_0.25	E_0.205	E_0.625	Q_0.125
224	222	M_0.440	L_0.204	L_0.844	M_0.122	I_0.430	L_0.222	I_0.573	V_0.279	L_0.575	V_0.175
225	223	E_0.922	-_0.063	E_0.983	-_0.016	E_0.444	H_0.305	E_0.367	N_0.220	A_0.75	S_0.1
226	224	S_0.811	A_0.111	S_0.950	A_0.024	A_0.916	G_0.055	G_0.279	L_0.25	A_0.425	G_0.2
227	225	L_0.645	V_0.086	M_0.393	I_0.368	E_0.513	V_0.166	A_0.544	V_0.147	E_0.225	K_0.2
228	226	F_0.925	-_0.070	F_0.967	-_0.016	F_0.958	L_0.013	Y_0.441	F_0.397	I_0.475	L_0.25
229	227	Q_0.35	L_0.222	L_0.901	V_0.024	T_0.208	L_0.180	L_0.323	E_0.132	E_0.525	V_0.175
230	228	H_0.827	-_0.072	H_0.934	-_0.016	Y_0.513	A_0.194	A_0.205	S_0.147	Y_0.35	S_0.15
231	229	Y_0.709	H_0.168	H_0.885	Y_0.024	H_0.555	T_0.138	A_0.455	R_0.25	L_0.2	R_0.15
232	230	C_0.686	A_0.079	T_0.622	I_0.106	C_0.430	A_0.430	A_0.514	T_0.235	M_0.45	L_0.35
233	231	Y_0.890	-_0.070	Y_0.942	-_0.024	I_0.361	L_0.180	R_0.485	G_0.279	M_0.2	R_0.2
234	232	S_0.436	A_0.156	M_0.803	S_0.057	R_0.555	A_0.194	H_0.25	Q_0.205	K_0.2	A_0.15
235	233	R_0.418	V_0.163	Y_0.852	E_0.032	Q_0.527	H_0.125	R_0.264	E_0.220	N_0.25	E_0.2
236	234	G_0.922	-_0.068	G_0.950	-_0.024	G_0.930	N_0.013	G_0.470	D_0.220	G_0.925	A_0.05
237	235	G_0.931	-_0.063	G_0.918	-_0.024	A_0.513	S_0.305	N_0.514	T_0.191	A_0.475	G_0.25
238	236	M_0.575	C_0.318	C_0.918	-_0.024	-_1.0	-	-_1.0	-	-_1.0	-
239	237	R_0.943	-_0.052	R_0.959	-_0.024	K_0.555	R_0.333	-_0.955	E_0.029	E_0.4	S_0.15
240	238	H_0.888	-_0.052	H_0.860	S_0.024	N_0.194	E_0.152	D_0.426	E_0.161	G_0.4	K_0.175
241	239	T_0.347	S_0.202	C_0.893	-_0.024	Q_0.680	M_0.166	V_0.5	L_0.235	P_0.375	Y_0.15
242	240	S_0.836	A_0.084	S_0.901	-_0.024	A_0.375	G_0.347	P_0.441	G_0.397	S_0.475	A_0.475
243	241	Y_0.938	-_0.052	Y_0.959	-_0.024	Y_1.0	-	Y_0.911	F_0.073	F_0.95	-_0.025
244	242	T_0.925	-_0.047	T_0.950	-_0.024	D_0.611	H_0.152	G_0.397	D_0.25	D_0.275	E_0.175
245	243	C_0.938	-_0.05	C_0.909	P_0.049	P_0.736	I_0.069	N_0.367	T_0.294	T_0.675	P_0.125
246	244	I_0.931	-_0.052	I_0.975	-_0.024	I_0.972	V_0.027	I_0.985	L_0.014	I_0.9	V_0.05
247	245	C_0.852	A_0.065	C_0.909	A_0.040	C_0.541	A_0.25	V_0.470	A_0.264	V_0.75	I_0.1
248	246	G_0.770	A_0.106	A_0.967	-_0.024	C_0.486	A_0.375	A_0.691	G_0.161	A_0.55	G_0.175
249	247	S_0.788	T_0.134	T_0.885	S_0.065	S_0.736	A_0.208	L_0.411	S_0.235	S_0.45	F_0.375
250	248	G_0.929	-_0.052	G_0.967	-_0.024	G_0.986	S_0.013	G_0.455	N_0.426	G_0.875	Y_0.05
251	249	E_0.440	H_0.125	D_0.418	E_0.368	P_0.402	T_0.166	E_0.397	P_0.161	P_0.4	K_0.175
252	250	N_0.911	-_0.045	N_0.942	S_0.032	A_0.402	N_0.361	H_0.691	N_0.294	N_0.775	R_0.125
253	251	S_0.634	A_0.143	S_0.860	A_0.065	C_0.486	A_0.388	A_0.691	G_0.205	S_0.3	T_0.25
254	252	S_0.493	A_0.447	A_0.754	S_0.221	S_0.388	A_0.333	A_0.367	T_0.176	A_0.6	S_0.35
255	253	V_0.618	I_0.277	V_0.860	I_0.106	T_0.902	V_0.055	V_0.411	I_0.294	L_0.175	M_0.15
256	254	L_0.938	-_0.052	L_0.983	-_0.016	L_1.0	-	L_0.955	P_0.029	P_1.0	-
257	255	H_0.936	-_0.052	H_0.983	-_0.016	H_1.0	-	H_1.0	-	H_1.0	-
258	256	Y_0.943	-_0.052	Y_0.983	-_0.016	Y_0.944	W_0.055	-_0.573	Y_0.397	-_1.0	-
259	257	G_0.945	-_0.052	G_0.983	-_0.016	-_1.0	-	-_0.573	T_0.264	-_1.0	-
260	258	H_0.936	-_0.054	H_0.983	-_0.016	-_1.0	-	-_0.573	K_0.088	-_1.0	-
261	259	A_0.915	-_0.05	A_0.942	T_0.024	-_1.0	-	-_0.573	L_0.294	-_1.0	-
262	260	G_0.838	A_0.054	A_0.885	G_0.090	-_1.0	-	-_0.573	D_0.191	-_1.0	-
263	261	A_0.9	-_0.045	A_0.975	-_0.016	V_0.708	I_0.069	T_0.191	A_0.147	T_0.15	R_0.15
264	262	P_0.947	-_0.045	P_0.959	L_0.016	K_0.513	D_0.097	P_0.426	R_0.294	P_0.575	H_0.1
265	263	N_0.940	-_0.045	N_0.975	-_0.016	N_1.0	-	N_0.352	A_0.147	G_0.35	S_0.325
266	264	D_0.693	N_0.113	D_0.901	E_0.057	D_0.625	N_0.166	D_0.308	S_0.102	D_0.375	N_0.125
267	265	K_0.536	R_0.35	R_0.680	K_0.262	E_0.361	A_0.208	G_0.382	R_0.352	R_0.525	K_0.175
268	266	T_0.570	P_0.084	T_0.762	I_0.106	P_0.361	D_0.277	S_0.426	P_0.176	K_0.375	R_0.25
269	267	I_0.765	V_0.106	L_0.704	F_0.196	L_0.555	I_0.152	F_0.367	V_0.352	I_0.4	L_0.35
270	268	Q_0.372	E_0.204	E_0.483	N_0.114	-_0.819	T_0.055	-_0.426	R_0.205	E_0.325	K_0.275
271	269	D_0.836	N_0.075	D_0.737	E_0.155	E_0.319	A_0.180	-_0.426	P_0.220	R_0.225	-_0.15
272	270	G_0.940	-_0.05	G_0.975	W_0.008	G_0.611	N_0.111	G_0.529	-_0.426	G_0.575	N_0.175
273	271	D_0.879	E_0.052	D_0.934	E_0.024	K_0.777	R_0.138	-_0.426	D_0.411	D_0.65	E_0.15
274	272	M_0.620	L_0.254	M_0.721	L_0.196	-_0.986	H_0.013	L_0.5	-_0.426	P_0.425	F_0.125
275	273	C_0.918	-_0.05	A_0.926	V_0.040	V_0.486	L_0.305	-_0.426	L_0.264	V_0.675	I_0.225
276	274	L_0.897	-_0.05	L_0.991	-_0.008	L_0.861	V_0.083	L_0.970	T_0.014	V_0.525	L_0.425
277	275	F_0.918	-_0.05	L_0.622	F_0.204	I_0.555	L_0.319	I_0.397	L_0.308	I_0.4	L_0.25
278	276	D_0.943	-_0.052	D_0.991	-_0.008	D_1.0	-	D_1.0	-	D_1.0	-
279	277	M_0.931	-_0.054	M_0.959	C_0.024	A_0.944	C_0.041	A_0.823	M_0.058	F_0.375	Y_0.175
280	278	G_0.938	-_0.056	G_0.991	-_0.008	G_0.972	A_0.027	G_0.985	T_0.014	G_0.95	T_0.05
281	279	G_0.711	A_0.154	A_0.868	G_0.073	A_0.611	C_0.236	A_0.573	V_0.367	A_0.675	T_0.15
282	280	E_0.702	N_0.220	E_0.991	-_0.008	E_1.0	-	E_0.705	S_0.102	R_0.3	V_0.2
283	281	Y_0.938	-_0.056	Y_0.934	F_0.040	W_0.805	Y_0.111	Y_0.25	V_0.161	Y_0.525	V_0.2
284	282	Y_0.65	C_0.177	H_0.598	N_0.155	N_0.25	E_0.208	N_0.279	D_0.220	D_0.275	N_0.225
285	283	C_0.690	G_0.243	F_0.893	C_0.040	N_0.430	C_0.388	G_0.411	S_0.323	G_0.625	R_0.15
286	284	Y_0.688	F_0.25	Y_0.967	-_0.016	Y_1.0	-	Y_0.941	W_0.044	Y_0.925	R_0.05
287	285	A_0.477	S_0.222	G_0.844	A_0.122	A_0.583	T_0.333	A_0.470	T_0.397	C_0.4	P_0.225
288	286	S_0.706	A_0.234	S_0.942	A_0.024	S_0.638	A_0.319	A_0.691	S_0.147	S_0.675	G_0.125
289	287	D_0.940	-_0.054	D_0.975	-_0.016	D_1.0	-	D_1.0	-	D_1.0	-
290	288	I_0.920	-_0.052	I_0.975	-_0.016	V_0.583	I_0.416	I_0.5	V_0.25	Q_0.225	I_0.2
291	289	T_0.940	-_0.052	T_0.967	-_0.016	T_1.0	-	T_0.970	S_0.029	T_1.0	-
292	290	C_0.897	-_0.047	C_0.909	T_0.057	R_1.0	-	R_0.970	S_0.029	R_1.0	-
293	291	S_0.670	T_0.265	S_0.868	T_0.106	C_0.486	T_0.430	T_0.867	S_0.088	T_0.8	V_0.125
294	292	F_0.902	-_0.047	F_0.713	Y_0.196	F_0.805	M_0.069	Y_0.382	L_0.279	F_0.3	V_0.25
295	293	P_0.947	-_0.047	P_0.967	-_0.016	P_1.0	-	P_0.5	A_0.397	V_0.475	W_0.075
296	294	A_0.802	V_0.090	V_0.762	I_0.204	I_0.569	L_0.291	V_0.382	A_0.294	F_0.375	V_0.175
297	295	N_0.893	-_0.05	N_0.893	S_0.040	N_0.375	S_0.361	S_0.25	D_0.25	-_0.8	G_0.15
298	296	G_0.940	-_0.054	G_0.983	-_0.016	G_0.972	T_0.013	G_0.617	S_0.191	G_0.45	-_0.175
299	297	K_0.902	-_0.052	K_0.926	T_0.024	K_0.527	D_0.138	R_0.191	E_0.176	P_0.3	-_0.2
300	298	F_0.943	-_0.054	F_0.983	-_0.016	F_0.652	W_0.319	F_0.735	Y_0.220	P_0.35	-_0.15
301	299	T_0.897	-_0.052	T_0.836	N_0.098	T_0.777	S_0.194	-_0.426	T_0.323	T_0.175	S_0.175
302	300	P_0.265	E_0.252	S_0.565	R_0.155	K_0.638	P_0.125	-_0.426	E_0.176	E_0.55	D_0.1
303	301	D_0.813	K_0.075	D_0.762	N_0.090	E_0.930	R_0.041	-_0.426	V_0.147	-_0.325	E_0.275
304	302	Q_0.940	-_0.054	Q_0.967	A_0.016	H_0.486	S_0.222	Q_0.529	-_0.426	Q_0.225	F_0.2
305	303	K_0.609	R_0.318	S_0.549	R_0.139	R_0.694	L_0.125	R_0.470	A_0.25	K_0.35	E_0.225
306	304	A_0.538	L_0.136	L_0.696	I_0.155	E_0.430	A_0.180	D_0.191	A_0.176	E_0.375	R_0.225
307	305	I_0.784	V_0.159	I_0.696	V_0.262	I_0.916	V_0.083	L_0.426	V_0.294	I_0.425	V_0.35
308	306	Y_0.943	-_0.047	Y_0.991	-_0.008	Y_0.986	H_0.013	Y_0.514	I_0.264	Y_0.425	H_0.25
309	307	E_0.643	N_0.263	N_0.737	T_0.106	E_0.375	D_0.347	D_0.367	E_0.205	E_0.55	N_0.15
310	308	A_0.906	-_0.047	A_0.934	G_0.032	A_0.291	T_0.25	A_0.455	L_0.132	I_0.35	T_0.275
311	309	V_0.940	-_0.047	V_0.983	L_0.008	V_1.0	-	V_0.661	M_0.191	V_1.0	-
312	310	L_0.895	-_0.05	L_0.983	M_0.008	L_0.763	E_0.125	L_0.382	N_0.191	L_0.275	K_0.15
313	311	K_0.390	R_0.270	D_0.426	K_0.270	D_0.402	K_0.263	E_0.25	A_0.235	E_0.6	D_0.075
314	312	S_0.545	A_0.370	A_0.975	-_0.016	M_0.958	I_0.027	A_0.588	E_0.132	A_0.925	S_0.05
315	313	S_0.388	C_0.215	H_0.926	Q_0.032	Q_0.972	H_0.027	Q_0.514	A_0.176	Q_0.525	V_0.125
316	314	R_0.634	N_0.122	N_0.614	D_0.286	T_0.208	S_0.194	D_0.279	L_0.235	K_0.25	E_0.125
317	315	A_0.856	-_0.045	A_0.680	S_0.163	E_0.416	Q_0.319	A_0.676	R_0.102	E_0.375	A_0.35
318	316	V_0.931	-_0.045	V_0.983	-_0.016	C_0.430	V_0.236	A_0.352	L_0.323	A_0.65	S_0.175
319	317	M_0.640	L_0.113	I_0.901	L_0.040	M_0.430	I_0.388	I_0.397	F_0.25	V_0.325	I_0.3
320	318	A_0.211	K_0.206	S_0.713	A_0.155	E_0.263	A_0.25	A_0.485	D_0.176	D_0.3	E_0.3
321	319	A_0.693	T_0.090	A_0.475	S_0.147	M_0.194	L_0.180	A_0.264	T_0.176	A_0.5	T_0.1
322	320	A_0.261	M_0.256	M_0.893	L_0.040	I_0.541	L_0.25	V_0.367	L_0.264	V_0.4	I_0.4
323	321	K_0.768	R_0.161	K_0.598	R_0.229	K_0.722	R_0.194	K_0.455	R_0.323	K_0.375	E_0.25
324	322	P_0.843	D_0.070	P_0.975	-_0.016	P_0.666	E_0.180	P_0.705	A_0.205	P_0.525	E_0.225
325	323	G_0.909	-_0.043	G_0.975	-_0.016	G_0.916	D_0.055	G_0.985	R_0.014	G_0.975	N_0.025
326	324	V_0.911	-_0.038	V_0.868	I_0.081	V_0.541	A_0.319	V_0.382	A_0.147	V_0.6	M_0.1
327	325	S_0.25	W_0.245	S_0.459	N_0.319	S_0.25	L_0.138	R_0.220	D_0.161	T_0.25	K_0.2
328	326	W_0.938	-_0.054	W_0.950	Y_0.032	W_0.819	F_0.111	Y_0.529	F_0.411	-_0.975	V_0.025
329	327	P_0.468	T_0.211	V_0.631	I_0.147	D_0.527	E_0.291	R_0.264	K_0.132	-_0.975	D_0.025
330	328	D_0.854	E_0.072	D_0.795	N_0.073	D_0.513	E_0.236	D_0.588	E_0.220	E_0.425	D_0.3
331	329	M_0.909	-_0.054	M_0.934	L_0.032	L_0.569	V_0.222	L_0.294	V_0.235	V_0.475	I_0.375
332	330	H_0.938	-_0.052	H_0.926	Q_0.032	H_0.888	Q_0.069	H_0.882	N_0.058	D_0.9	A_0.075
333	331	R_0.584	L_0.168	K_0.754	I_0.090	L_0.513	V_0.125	L_0.294	A_0.132	R_0.225	A_0.225
334	332	L_0.897	-_0.054	L_0.967	-_0.032	L_0.597	H_0.166	A_0.294	Q_0.176	A_0.4	I_0.2
335	333	A_0.886	S_0.054	A_0.950	-_0.032	A_0.763	S_0.125	A_0.617	M_0.205	A_0.825	V_0.075
336	334	D_0.554	N_0.161	E_0.918	-_0.024	H_0.902	C_0.041	H_0.426	M_0.264	R_0.85	L_0.025
337	335	R_0.786	K_0.129	K_0.549	R_0.286	K_0.388	R_0.375	R_0.264	Q_0.191	E_0.25	D_0.15
338	336	V_0.568	I_0.243	I_0.360	V_0.245	V_0.583	I_0.375	V_0.441	R_0.220	V_0.525	I_0.3
339	337	H_0.552	M_0.159	I_0.950	-_0.024	L_0.513	A_0.402	L_0.470	I_0.397	I_0.725	L_0.125
340	338	L_0.943	-_0.047	L_0.967	-_0.024	I_0.861	A_0.055	A_0.838	M_0.058	E_0.425	D_0.175
341	339	E_0.697	T_0.079	E_0.868	D_0.040	K_0.319	D_0.222	E_0.294	K_0.147	-_1.0	-
342	340	E_0.613	H_0.1	S_0.819	A_0.090	G_0.486	H_0.347	G_0.25	L_0.235	-_1.0	-
343	341	L_0.927	-_0.054	L_0.975	-_0.024	L_0.597	F_0.402	L_0.882	T_0.058	-_1.0	-
344	342	K_0.311	T_0.286	K_0.713	R_0.049	L_0.791	M_0.069	K_0.147	E_0.147	-_1.0	-
345	343	K_0.354	R_0.247	K_0.532	R_0.114	K_0.361	E_0.138	D_0.279	E_0.25	-_1.0	-
346	344	I_0.470	G_0.256	G_0.672	E_0.196	L_0.791	I_0.083	W_0.294	L_0.220	-_1.0	-
347	345	G_0.922	-_0.054	G_0.229	N_0.196	G_0.972	N_0.013	G_0.720	N_0.058	-_1.0	-
348	346	I_0.447	L_0.343	I_0.614	L_0.221	I_0.875	V_0.083	L_0.455	I_0.308	-_1.0	-
349	347	L_0.890	-_0.056	L_0.639	I_0.204	F_0.555	L_0.430	L_0.5	V_0.25	-_1.0	-
350	348	K_0.290	S_0.163	V_0.450	T_0.131	K_0.569	R_0.166	P_0.264	K_0.220	E_0.375	K_0.2
351	349	G_0.943	-_0.052	G_0.967	-_0.024	-_0.25	E_0.208	-_0.75	G_0.147	G_0.75	K_0.1
352	350	S_0.340	D_0.322	D_0.639	N_0.262	S_0.430	T_0.236	S_0.617	D_0.088	-_1.0	-
353	351	V_0.788	I_0.118	V_0.713	I_0.213	E_0.388	K_0.125	A_0.338	P_0.220	-_1.0	-
354	352	D_0.647	E_0.240	D_0.647	E_0.155	E_0.430	D_0.402	E_0.602	D_0.161	-_1.0	-
355	353	D_0.404	A_0.268	D_0.581	E_0.180	E_0.791	D_0.097	E_0.352	A_0.308	-_1.0	-
356	354	M_0.920	-_0.054	M_0.959	-_0.016	I_0.805	L_0.152	A_0.411	M_0.191	-_1.0	-
357	355	V_0.397	M_0.204	M_0.819	V_0.081	F_0.444	L_0.347	V_0.485	L_0.367	-_1.0	-
358	356	K_0.418	Q_0.243	A_0.352	V_0.270	E_0.25	K_0.222	-_0.411	E_0.308	-_1.0	-
359	357	A_0.470	V_0.409	E_0.459	A_0.180	S_0.347	R_0.319	-_0.411	Q_0.117	-_1.0	-
360	358	H_0.570	G_0.220	R_0.885	D_0.032	R_0.430	K_0.263	G_0.441	Q_0.25	G_0.5	K_0.15
361	359	L_0.745	V_0.093	L_0.852	V_0.098	A_0.333	T_0.291	L_0.235	V_0.205	-_1.0	-
362	360	G_0.729	N_0.079	G_0.959	S_0.016	S_0.777	T_0.125	H_0.352	T_0.308	-_1.0	-
363	361	A_0.643	G_0.109	A_0.926	S_0.024	A_0.333	V_0.25	R_0.426	A_0.161	-_1.0	-
364	362	V_0.625	I_0.261	V_0.836	I_0.057	A_0.611	R_0.111	R_0.397	P_0.147	-_1.0	-
365	363	F_0.911	-_0.05	F_0.983	-_0.016	F_1.0	-	F_0.573	W_0.235	Y_0.3	R_0.175
366	364	M_0.684	Q_0.245	M_0.967	L_0.016	F_0.694	Y_0.208	M_0.323	F_0.308	F_0.9	Y_0.05
367	365	P_0.947	-_0.05	P_0.975	-_0.016	P_1.0	-	P_0.602	V_0.161	I_0.725	V_0.1
368	366	H_0.929	-_0.056	H_0.975	-_0.016	H_1.0	-	H_0.911	C_0.058	H_1.0	-
369	367	G_0.936	-_0.056	G_0.983	-_0.016	G_1.0	-	G_0.911	N_0.044	S_0.475	R_0.35
370	368	L_0.943	-_0.054	L_0.983	-_0.016	L_0.972	V_0.013	L_0.382	T_0.352	T_0.575	L_0.4
371	369	G_0.940	-_0.056	G_0.975	-_0.016	G_1.0	-	G_0.705	S_0.279	G_1.0	-
372	370	H_0.940	-_0.056	H_0.983	-_0.016	H_1.0	-	H_1.0	-	H_1.0	-
373	371	L_0.568	F_0.368	L_0.524	F_0.442	L_0.375	Y_0.263	H_0.279	M_0.205	G_0.95	S_0.025
374	372	L_0.672	M_0.152	L_0.860	M_0.122	L_0.708	V_0.180	L_0.764	I_0.132	V_0.65	I_0.25
375	373	G_0.938	-_0.061	G_0.983	-_0.016	G_1.0	-	G_1.0	-	G_1.0	-
376	374	I_0.515	L_0.352	I_0.860	L_0.114	M_0.527	L_0.458	L_0.823	I_0.088	L_0.55	I_0.2
377	375	D_0.936	-_0.059	D_0.959	N_0.024	D_0.833	E_0.166	D_0.514	Q_0.426	E_0.525	D_0.4
378	376	V_0.890	-_0.059	T_0.950	-_0.016	T_0.625	V_0.375	V_0.970	D_0.014	V_0.8	I_0.2
379	377	H_0.938	-_0.054	H_0.983	-_0.016	H_1.0	-	H_0.970	R_0.029	H_1.0	-
380	378	D_0.934	-_0.054	D_0.983	-_0.016	D_1.0	-	D_0.941	E_0.058	E_0.85	D_0.15
381	379	V_0.893	-_0.052	P_0.770	T_0.122	V_0.708	T_0.263	C_0.397	V_0.338	-_1.0	-
382	380	G_0.940	-_0.047	G_0.983	-_0.016	G_0.625	A_0.166	-_0.426	A_0.367	-_1.0	-
383	381	G_0.945	-_0.047	G_0.983	-_0.016	G_0.833	P_0.041	G_0.544	-_0.426	-_1.0	-
384	382	Y_0.920	-_0.047	Y_0.950	F_0.032	N_0.388	R_0.152	-_0.455	F_0.294	-_1.0	-
385	383	P_0.609	L_0.281	P_0.475	L_0.409	P_0.541	A_0.25	-_0.397	D_0.235	P_0.975	S_0.025
386	384	E_0.597	P_0.172	K_0.573	E_0.147	N_0.722	D_0.069	-_0.441	D_0.264	Y_0.5	A_0.175
387	385	G_0.743	-_0.102	G_0.926	-_0.016	-_1.0	-	-_0.573	G_0.397	-_1.0	-
388	386	V_0.481	-_0.102	L_0.344	A_0.196	-_1.0	-	-_0.573	T_0.235	-_1.0	-
389	-	-_0.715	P_0.275	-_0.975	P_0.016	Y_0.638	P_0.097	-_0.455	Q_0.220	-_1.0	-
390	387	E_0.611	D_0.084	E_0.868	K_0.040	E_0.361	D_0.152	-_0.455	A_0.352	-_1.0	-
391	388	R_0.934	-_0.054	R_0.934	K_0.040	D_0.819	M_0.041	-_0.455	R_0.397	-_1.0	-
392	389	I_0.502	P_0.193	P_0.639	S_0.139	-_0.986	V_0.013	-_0.470	L_0.176	-_1.0	-
393	390	D_0.486	T_0.111	K_0.811	N_0.040	P_0.416	K_0.208	-_0.470	A_0.161	-_1.0	-
394	391	E_0.575	L_0.175	E_0.852	K_0.040	D_0.638	-_0.194	-_0.470	A_0.161	-_1.0	-
395	392	P_0.845	-_0.059	P_0.901	A_0.049	P_0.569	-_0.180	-_0.441	P_0.426	-_1.0	-
396	393	G_0.820	-_0.084	G_0.983	-_0.016	L_0.347	M_0.25	-_0.852	G_0.132	-_1.0	-
397	394	L_0.815	-_0.084	L_0.942	F_0.024	F_0.472	L_0.277	-_0.852	L_0.073	-_1.0	-
398	395	R_0.581	K_0.168	K_0.483	S_0.278	R_0.375	K_0.236	R_0.235	Q_0.147	-_1.0	-
399	396	S_0.615	K_0.177	S_0.786	A_0.139	Y_0.694	F_0.097	E_0.323	Y_0.235	-_1.0	-
400	397	L_0.95	-_0.038	L_0.950	C_0.024	L_0.861	-_0.027	L_0.661	M_0.088	I_0.475	L_0.375
401	398	R_0.934	-_0.038	R_0.975	-_0.016	R_0.888	S_0.055	R_0.573	Y_0.397	S_0.5	V_0.15
402	399	T_0.711	M_0.129	T_0.975	-_0.016	L_0.375	I_0.222	L_0.426	C_0.191	P_0.275	A_0.175
403	400	A_0.672	G_0.122	A_0.377	I_0.172	R_0.819	-_0.166	T_0.397	D_0.352	G_0.35	K_0.125
404	401	R_0.938	-_0.054	R_0.950	-_0.016	R_0.5	G_0.263	R_0.514	G_0.264	R_0.225	T_0.2
405	402	H_0.184	T_0.152	E_0.442	D_0.196	T_0.222	P_0.208	V_0.25	T_0.191	V_0.325	E_0.175
406	403	L_0.804	V_0.115	L_0.959	-_0.016	L_0.944	V_0.041	L_0.779	I_0.147	L_0.85	I_0.125
407	404	E_0.370	Q_0.293	L_0.327	Q_0.278	E_0.319	P_0.263	E_0.588	Q_0.132	E_0.425	K_0.375
408	405	P_0.322	E_0.222	E_0.893	K_0.032	E_0.375	A_0.291	P_0.558	A_0.176	K_0.3	E_0.3
409	406	G_0.654	R_0.204	G_0.877	D_0.057	G_0.597	N_0.375	G_0.794	R_0.117	G_0.625	N_0.35
410	407	M_0.929	-_0.059	M_0.950	N_0.024	M_0.736	S_0.222	M_0.720	Q_0.102	M_0.85	S_0.075
411	408	V_0.788	Y_0.095	V_0.950	-_0.024	V_0.916	I_0.083	V_0.75	I_0.102	V_0.825	A_0.075
412	409	L_0.756	V_0.104	I_0.918	V_0.024	V_0.708	I_0.180	L_0.367	F_0.294	F_0.4	V_0.3
413	410	T_0.934	-_0.059	T_0.959	-_0.024	T_1.0	-	T_1.0	-	T_0.775	S_0.225
414	411	V_0.529	I_0.409	V_0.950	-_0.024	N_0.430	V_0.416	I_0.705	V_0.294	I_0.5	V_0.425
415	412	E_0.936	-_0.059	E_0.959	-_0.024	E_1.0	-	E_1.0	-	E_1.0	-
416	413	P_0.936	-_0.059	P_0.959	-_0.024	P_1.0	-	P_1.0	-	P_1.0	-
417	414	G_0.934	-_0.061	G_0.967	-_0.024	G_1.0	-	G_1.0	-	G_1.0	-
418	415	I_0.570	C_0.340	C_0.975	-_0.024	I_0.583	C_0.347	L_0.661	I_0.117	I_0.7	V_0.25
419	416	Y_0.936	-_0.061	Y_0.967	-_0.024	Y_1.0	-	Y_1.0	-	Y_1.0	-
420	417	F_0.931	-_0.059	F_0.967	-_0.024	F_1.0	-	F_0.823	I_0.058	L_0.525	I_0.375
421	418	I_0.886	-_0.056	I_0.901	N_0.032	N_0.458	C_0.291	I_0.382	D_0.25	-_1.0	-
422	419	D_0.618	N_0.140	D_0.729	K_0.090	P_0.277	R_0.222	D_0.647	-_0.161	-_1.0	-
423	420	H_0.522	C_0.072	A_0.852	T_0.049	F_0.680	Y_0.097	L_0.382	S_0.25	-_1.0	-
424	421	L_0.852	-_0.061	L_0.926	V_0.024	L_0.583	I_0.236	L_0.514	T_0.205	-_1.0	-
425	422	L_0.825	M_0.081	L_0.959	-_0.024	I_0.611	L_0.277	L_0.441	V_0.411	-_1.0	-
426	423	D_0.795	-_0.068	V_0.262	L_0.254	E_0.416	K_0.25	-_0.558	A_0.132	-_1.0	-
427	424	Q_0.331	E_0.25	P_0.868	K_0.049	E_0.416	P_0.277	-_0.558	P_0.191	-_1.0	-
428	425	A_0.913	-_0.068	A_0.934	-_0.032	F_0.347	Y_0.291	-_0.558	L_0.205	-_1.0	-
429	426	L_0.822	-_0.068	M_0.598	L_0.204	L_0.722	F_0.083	-_0.558	R_0.220	-_1.0	-
430	427	A_0.552	R_0.106	E_0.557	D_0.098	E_0.333	K_0.208	-_0.558	E_0.102	-_1.0	-
431	428	D_0.640	N_0.227	S_0.327	N_0.319	D_0.305	K_0.291	-_0.558	G_0.220	-_1.0	-
432	429	P_0.845	-_0.065	P_0.450	S_0.213	P_0.763	-_0.041	P_0.544	-_0.441	P_0.45	E_0.2
433	430	A_0.502	N_0.081	N_0.204	K_0.163	E_0.416	K_0.097	E_0.441	A_0.176	-_1.0	-
434	431	Q_0.509	R_0.209	T_0.614	S_0.122	R_0.347	H_0.277	-_0.441	H_0.161	-_1.0	-
435	432	S_0.395	A_0.395	S_0.795	T_0.065	A_0.291	S_0.263	-_0.455	A_0.176	-_1.0	-
436	433	C_0.525	K_0.234	K_0.737	E_0.098	K_0.458	E_0.305	-_0.455	Q_0.132	-_1.0	-
437	434	F_0.872	-_0.063	F_0.860	Y_0.098	Y_0.319	V_0.277	-_0.426	H_0.220	-_1.0	-
438	435	I_0.459	F_0.293	F_0.836	L_0.122	I_0.527	V_0.458	-_0.426	I_0.279	-_1.0	-
439	436	N_0.647	V_0.215	N_0.786	V_0.081	D_0.472	N_0.458	-_0.426	N_0.367	-_1.0	-
440	437	R_0.259	N_0.222	R_0.278	H_0.213	K_0.319	R_0.138	W_0.485	-_0.426	-_1.0	-
441	438	E_0.484	D_0.254	E_0.647	D_0.090	D_0.402	E_0.236	-_0.426	D_0.191	-_1.0	-
442	439	V_0.627	E_0.088	E_0.278	A_0.237	V_0.736	I_0.097	-_0.426	R_0.220	-_1.0	-
443	440	L_0.679	I_0.140	I_0.672	V_0.237	L_0.75	M_0.138	-_0.426	I_0.25	-_1.0	-
444	441	Q_0.431	E_0.118	E_0.245	N_0.229	E_0.305	D_0.277	-_0.426	D_0.279	-_1.0	-
445	442	R_0.795	-_0.061	R_0.639	K_0.221	K_0.680	R_0.222	-_0.426	A_0.176	-_1.0	-
446	443	F_0.852	-_0.061	F_0.713	Y_0.196	Y_0.986	F_0.013	-_0.426	F_0.25	-_1.0	-
447	444	R_0.865	-_0.054	K_0.467	R_0.360	Y_0.444	D_0.222	-_0.426	R_0.235	-_1.0	-
448	445	G_0.704	N_0.120	G_0.360	N_0.204	-_1.0	-	-_0.397	P_0.338	G_0.7	D_0.15
449	446	F_0.822	-_0.052	F_0.836	S_0.040	-_1.0	-	-_0.397	F_0.220	E_0.325	K_0.225
450	447	G_0.929	-_0.065	G_0.967	-_0.032	G_1.0	-	G_0.529	-_0.397	F_0.6	G_0.25
451	448	G_0.929	-_0.063	G_0.967	-_0.032	G_1.0	-	G_1.0	-	G_1.0	-
452	449	V_0.897	-_0.068	V_0.950	-_0.032	V_0.972	C_0.013	I_0.529	V_0.470	V_0.825	I_0.15
453	450	R_0.920	-_0.068	R_0.967	-_0.032	R_1.0	-	R_1.0	-	R_1.0	-
454	451	I_0.911	-_0.063	I_0.885	L_0.065	I_1.0	-	I_0.911	L_0.058	I_0.75	V_0.15
455	452	E_0.909	-_0.065	E_0.967	-_0.032	E_1.0	-	E_1.0	-	E_1.0	-
456	453	D_0.663	E_0.259	S_0.868	D_0.098	D_1.0	-	D_0.955	E_0.029	D_0.8	E_0.075
457	454	D_0.890	-_0.068	D_0.877	N_0.090	D_0.652	N_0.25	D_0.558	N_0.367	L_0.25	M_0.25
458	455	V_0.568	I_0.356	V_0.729	L_0.196	I_0.583	V_0.319	V_0.470	I_0.352	V_0.8	L_0.1
459	456	V_0.315	A_0.309	L_0.303	Y_0.262	L_0.777	V_0.138	L_0.529	V_0.367	V_0.375	L_0.325
460	457	V_0.609	I_0.318	V_0.926	-_0.040	V_0.625	I_0.375	V_0.529	I_0.338	V_0.725	I_0.2
461	458	T_0.854	-_0.061	T_0.934	-_0.040	T_0.958	R_0.027	T_0.691	H_0.191	T_0.55	K_0.225
462	459	A_0.338	D_0.215	A_0.631	S_0.180	K_0.444	E_0.208	E_0.264	A_0.25	K_0.275	E_0.275
463	460	S_0.327	T_0.261	N_0.401	D_0.139	D_0.458	T_0.180	D_0.441	T_0.117	N_0.275	D_0.225
464	461	G_0.918	-_0.070	G_0.950	-_0.032	G_0.986	S_0.013	G_0.647	R_0.117	G_0.7	K_0.15
465	462	M_0.445	V_0.190	C_0.795	S_0.114	Y_0.444	H_0.194	A_0.191	V_0.161	A_0.25	C_0.175
466	463	E_0.870	-_0.070	K_0.434	E_0.098	E_0.861	D_0.069	E_0.529	R_0.176	E_0.55	R_0.15
467	464	L_0.613	N_0.259	N_0.893	S_0.057	N_0.875	I_0.041	N_0.75	V_0.088	V_0.375	R_0.25
468	465	L_0.722	F_0.102	M_0.688	L_0.237	L_0.819	F_0.138	L_0.720	M_0.235	L_0.8	I_0.175
469	466	T_0.765	A_0.084	T_0.901	S_0.049	T_0.722	-_0.166	T_0.5	S_0.426	N_0.45	T_0.3
470	467	C_0.570	D_0.113	N_0.442	K_0.434	T_0.388	K_0.277	-_0.397	A_0.294	D_0.25	K_0.2
471	468	V_0.886	-_0.079	C_0.516	V_0.442	I_0.388	V_0.25	-_0.426	L_0.338	L_0.3	A_0.2
472	469	P_0.920	-_0.068	P_0.959	-_0.040	T_0.5	A_0.166	P_0.485	-_0.470	P_0.4	S_0.15
473	470	R_0.925	-_0.072	R_0.959	-_0.040	S_0.458	K_0.263	-_0.470	R_0.367	R_0.425	K_0.2
474	471	T_0.895	-_0.070	E_0.663	K_0.172	D_0.611	K_0.180	-_0.470	T_0.191	E_0.325	G_0.175
475	472	V_0.861	-_0.077	I_0.450	T_0.418	P_0.583	G_0.180	-_0.470	A_0.205	L_0.5	W_0.25
476	473	E_0.795	-_0.079	W_0.459	E_0.163	D_0.458	E_0.263	D_0.294	-_0.264	-_0.225	I_0.15
477	474	E_0.881	-_0.079	E_0.827	D_0.131	E_0.902	W_0.041	D_0.441	E_0.279	-_0.4	E_0.175
478	475	I_0.865	-_0.081	I_0.868	V_0.090	I_0.513	M_0.277	V_0.367	L_0.235	-_0.575	L_0.175
479	476	E_0.909	-_0.084	E_0.950	-_0.032	E_0.666	L_0.166	E_0.470	-_0.132	-_0.85	S_0.05
480	477	A_0.631	-_0.084	A_0.901	-_0.032	K_0.486	R_0.152	A_0.411	L_0.264	-_0.95	G_0.025
481	478	F_0.365	C_0.254	V_0.942	-_0.040	I_0.708	L_0.152	W_0.397	A_0.176	-_0.95	V_0.025
482	479	M_0.872	-_0.081	M_0.959	-_0.040	V_0.569	I_0.305	-_0.411	M_0.279	-_0.95	D_0.025
483	480	A_0.722	S_0.086	A_0.918	-_0.040	S_0.361	K_0.138	-_0.5	A_0.308	-_0.95	R_0.025
484	481	G_0.281	E_0.227	G_0.959	-_0.040	A_0.208	D_0.152	-_0.926	E_0.029	-_0.975	S_0.025
485	482	G_0.256	-_0.145	A_0.573	G_0.213	G_0.486	S_0.222	-_0.529	R_0.117	-_1.0	-
486	-	-_0.602	S_0.138	L_0.327	I_0.221	-_0.986	Q_0.013	-_0.823	A_0.044	-_0.975	A_0.025
487	483	D_0.302	-_0.259	K_0.237	-_0.155	-_0.5	G_0.333	-_0.838	D_0.058	-_0.975	D_0.025
488	484	K_0.552	-_0.311	K_0.475	-_0.188	-_0.5	R_0.375	-_0.867	K_0.029	-_1.0	-
489	485	-_0.279	A_0.275	S_0.368	-_0.303	-_0.486	H_0.208	-_0.941	G_0.014	-_1.0	-
490	486	F_0.559	-_0.306	-_0.336	I_0.106	-_0.5	F_0.472	-_0.970	K_0.014	-_1.0	-
491	487	-_0.340	T_0.163	-_0.475	P_0.139	-_0.5	H_0.472	-_0.985	K_0.014	-_1.0	-
492	488	-_0.363	P_0.281	-_0.418	S_0.245	-_0.513	V_0.263	-_1.0	-	-_1.0	-
493	489	-_0.390	F_0.215	-_0.467	G_0.106	-_0.513	V_0.208	-_1.0	-	-_1.0	-
494	490	-_0.393	S_0.384	-_0.663	N_0.188	-_0.527	V_0.291	-_1.0	-	-_1.0	-
495	491	-_0.395	G_0.231	-_0.885	A_0.049	-_0.986	L_0.013	-_1.0	-	-_1.0	-
496	492	-_0.418	P_0.227	-_0.836	E_0.098	-_0.986	P_0.013	-_1.0	-	-_1.0	-
497	493	-_0.431	K_0.381	-_0.918	N_0.016	-_0.986	K_0.013	-_1.0	-	-_1.0	-
