## Supplementary File 6 for "Harnessing natural diversity to identify key amino acid residues in prolidase"

### Sheet: Supplementary_Table_SD_Distance
Residue and position from human PEPD (UniProt ID: P12955)	Distance to active site (A.U.)
M320	0.0368416
A333	0.0661347
P262	0.0799298
S239	0.151272
V351	0.20815
D459	0.313093
G6	0.319605
Y256	0.343905
D189	0.344739
P19	0.352922
F363	0.418128
L332	0.425398
F9	0.598019
R237	0.630434
L192	0.696111
R335	0.730464
T458	0.790578
V456	0.798646
A252	0.806478
Y416	0.857375
L338	0.90566
S8	0.910426
V18	0.93
L195	1.08193
S350	1.11592
V253	1.15364
M190	1.17628
K321	1.19816
G257	1.2014
E280	1.20351
R437	1.24269
P7	1.25804
V411	1.28339
A285	1.31295
Y241	1.37634
A319	1.41175
I244	1.49117
S286	1.50426
T410	1.58985
G349	1.62891
G414	1.68972
V455	1.69272
V194	1.69381
G461	1.71026
H238	1.72347
V457	1.77048
C243	1.8107
V316	1.85614
A261	1.97896
S460	2.01866
P413	2.03719
D419	2.11209
S240	2.14117
T242	2.14248
I418	2.36495
Y281	2.37988
F434	2.40979
G278	2.52992
H337	2.53496
D334	2.53933
L422	2.5498
Y282	2.56224
G279	2.60787
F284	2.6337
D454	2.67072
M354	2.78673
R450	2.81124
M364	2.87231
L368	2.93008
R444	3.0212
L254	3.03817
N250	3.04924
S348	3.06371
M329	3.06894
L347	3.07981
S433	3.1302
V408	3.15251
F417	3.21329
N263	3.26345
D352	3.31639
E191	3.45259
I415	3.46991
I462	3.56054
D264	3.645
I336	3.71814
L372	3.75593
G360	3.80198
P322	3.96034
L440	4.07058
L20	4.08261
T198	4.09135
T188	4.09232
N436	4.15407
L359	4.19212
S251	4.20468
V362	4.23712
E193	4.25434
M236	4.28407
H366	4.38548
A21	4.40081
G406	4.42393
L426	4.49678
A432	4.53775
L22	4.58917
C283	4.64476
S312	4.64536
G318	4.64734
E339	4.72752
E119	4.74035
H258	4.78806
A315	4.84007
G447	4.85096
M317	4.8975
K110	4.93719
G260	4.94406
P405	4.96376
K120	4.96547
G369	4.99567
M277	5.0545
E463	5.08742
G373	5.09793
A259	5.11794
L341	5.1268
T289	5.14248
I288	5.18336
A353	5.18991
L11	5.20139
C245	5.23414
V376	5.23741
E227	5.25808
K187	5.27795
D423	5.30232
L64	5.3071
E223	5.31381
H330	5.40352
G109	5.42378
R196	5.42879
V324	5.46693
G448	5.47063
L465	5.47321
G235	5.47426
I346	5.58474
E453	5.60627
L274	5.60931
V355	5.63633
G246	5.67472
S313	5.75282
Y231	5.7563
G367	5.77312
Q441	5.7851
G445	5.81752
L16	5.82193
P365	5.89073
W326	5.9458
N199	5.95333
M407	6.0616
A361	6.06702
L421	6.17358
H116	6.20809
L403	6.22439
K17	6.25263
V449	6.38424
A342	6.40986
I451	6.53811
A425	6.59869
V309	6.61176
D328	6.72877
T78	6.78662
Y197	6.80221
W10	6.83298
R331	6.91552
H112	7.03721
F23	7.08999
G323	7.11773
E438	7.15086
E219	7.1814
T106	7.25941
Y220	7.27355
G248	7.29511
R265	7.42843
L464	7.54179
S247	7.57106
Y121	7.62712
C230	7.63088
A105	7.64162
S202	7.74003
H420	7.75224
R431	7.7535
G76	7.75808
R66	7.81536
F226	7.82461
R311	7.93944
F443	7.96929
A122	7.99381
L25	8.00387
T466	8.00969
E340	8.02261
G234	8.0325
F275	8.04276
W107	8.07189
H377	8.107
G345	8.12026
V439	8.12592
F446	8.13251
A308	8.15667
F371	8.20707
H72	8.39662
G62	8.46327
S224	8.49062
Q404	8.50674
T15	8.51117
D375	8.55014
A357	8.70557
Q356	8.80199
V63	8.98456
C290	9.01216
P327	9.11712
A24	9.1335
G12	9.16987
V305	9.20241
T61	9.21707
E79	9.22431
D378	9.30631
A427	9.32648
A430	9.34519
I201	9.34819
F186	9.35536
F65	9.43279
F117	9.46661
G393	9.49284
R56	9.58193
E424	9.615
V77	9.62195
K218	9.65313
H358	9.78707
S291	9.83403
S113	9.87396
N26	10.0428
P429	10.0806
M344	10.0932
H206	10.094
L397	10.1351
E115	10.1616
C273	10.2164
D428	10.2492
V185	10.2991
L310	10.3751
K118	10.3829
R398	10.418
H255	10.5417
I374	10.6341
T266	10.6457
W325	10.6549
Q67	10.7837
S203	10.8141
K200	10.8459
S396	10.8563
L222	10.8592
L394	10.8803
R442	10.8841
S232	10.8934
H228	10.9127
M272	10.9842
H402	11.0284
T399	11.0996
W73	11.1242
R184	11.3851
R29	11.4436
P392	11.4577
D60	11.4766
Y306	11.5116
S69	11.524
E221	11.5646
V123	11.5962
A205	11.6404
R470	11.6791
Q28	12.1189
L225	12.1441
P80	12.1877
D271	12.2634
M108	12.277
A74	12.3104
A304	12.3197
H104	12.3909
V468	12.4168
Y229	12.4299
N13	12.4719
I267	12.495
L409	12.5197
R401	12.636
R27	12.6941
F75	12.7074
V379	12.8218
S103	12.8508
A102	12.8788
E53	12.8974
C183	12.9681
F292	13.0087
A400	13.0399
E307	13.3506
T59	13.3836
T54	13.4214
V209	13.4968
D301	13.5502
E204	13.6045
E14	13.6613
E249	13.7155
E391	13.7845
Q55	13.8015
D153	13.8962
Q302	13.908
E68	13.9267
G381	13.9337
R233	13.9638
K114	14.0643
D124	14.0782
G380	14.1037
Q268	14.1926
F71	14.2336
C467	14.2802
M217	14.2869
L100	14.3211
R395	14.3838
Y57	14.5819
I111	14.8424
L95	14.9078
E182	14.9683
G270	15.0878
V126	15.1007
G51	15.1511
F70	15.2063
P469	15.2384
I389	15.2469
G216	15.4249
V97	15.4906
E32	15.5912
P101	15.6586
S93	15.685
P293	15.7432
R207	15.8347
P98	15.8597
V181	15.9096
A294	15.915
C82	15.943
Y382	16.1914
G81	16.2356
K303	16.2572
D125	16.4854
E208	16.5914
I180	16.7893
L30	16.8716
S154	16.874
G50	16.883
T471	16.9657
C58	16.9702
R388	17.0055
A300	17.0092
T152	17.1275
F298	17.1929
N151	17.2499
G91	17.2658
E52	17.3016
T299	17.3706
I475	17.3884
M210	17.5361
V213	17.6422
N269	17.7479
A212	17.7491
V215	17.7985
C31	18.0223
T94	18.034
D390	18.069
V472	18.1984
Y128	18.3167
V386	18.3369
P383	18.4883
K92	18.5844
G84	18.623
E474	18.8892
K214	18.9352
L435	18.9801
I86	19.0344
R99	19.1827
Q127	19.1847
L48	19.3108
F96	19.4288
N295	19.453
K211	19.5885
T90	19.8163
M479	19.8765
E179	19.9454
R314	19.9709
S156	20.0945
G296	20.1846
V85	20.1854
G155	20.2562
E387	20.3371
C478	20.4219
Y83	20.4853
Q49	20.5306
R35	20.5418
K36	20.6747
H177	20.8955
V129	21.1279
P178	21.1952
C158	21.4773
E476	21.4906
G385	21.4979
L34	21.7151
E473	21.7458
V46	21.8857
V150	21.9207
R159	21.9272
L147	21.9612
D87	21.9631
K297	21.9812
V88	22.1295
F486	22.137
L176	22.1802
K484	22.8229
A485	22.951
G149	23.058
A477	23.0946
V47	23.2958
V157	23.3201
D89	23.4067
D130	23.718
E384	23.8949
E131	23.9665
A480	24.7968
A161	24.9132
H343	25.0303
I132	25.0485
G481	25.0706
N37	25.1367
R33	25.3378
V135	25.4782
C482	25.5923
T146	25.7778
L145	25.8838
E160	26.2412
I175	26.3239
Q139	26.5654
R148	26.5741
D483	26.5787
S162	26.8702
S44	26.877
L136	27.2016
V40	27.4705
F163	27.8939
P38	27.9677
I45	28.0508
G43	28.2327
T174	28.3499
S134	28.5816
L144	28.7183
A133	28.9106
N173	28.9909
A42	29.5971
A39	29.6452
N172	29.9403
P141	30.496
S138	30.9347
I166	31.2597
D164	31.3586
T137	31.3836
Q41	31.4656
V171	31.859
S142	32.075
V143	32.0777
K140	32.3316
G165	32.5533
F169	32.7507
P488	35.6939
S167	35.7341
T487	35.8794
E170	36.3996
K168	36.5222
