## Supplementary File 7 for "Harnessing natural diversity to identify key amino acid residues in prolidase"

### Sheet: Sheet1
Residues reported from literature
Residue	Function	Reference
E412	binding of first metal ion	Wilk et al., 2017
D276	binding of both metal ions	Wilk et al., 2017
E452	binding of both metal ions	Wilk et al., 2017
D287	binding of both metal ions; important for GlyPro binding	Wilk et al., 2017
H370	binding of first metal ion	Wilk et al., 2017
T289	highly conserved and close to manganese ion 2	Lupi et al., 2008
T410	highly conserved and close to manganese ion 1	Lupi et al., 2008
K321	highly conserved	Lupi et al., 2008
C482	observed intermolecular disulfide bond, which is likely to be an artifact of cristallization process	Wilk et al., 2017
C58	forms an intermolecular disulfide bond with Cys58B	Wilk et al., 2017
C158	forms an intermolecular disulfide bond with Cys58A	Wilk et al., 2017
H255	upon ligand binding the side chain of His255 moves interior of the protein and inwards toward the active site; binds to the carboxylate group of the C-terminal Pro residue of the substrate, important to return back to the open conformation; Binding of Leu of LeuPro: The Leu side chain of LeuPro dipeptide occupies the volume surrounded by the side chains of residues; coordination of proline	Wilk et al., 2017
W107	upon ligand binding the bulky side chain of Trp107 moves interior of the protein, narrowing of the channel connecting the active site with the bulk solvent and to an increase of the buried surface area of the dimer	Wilk et al., 2017
R398	important for substrate specifity of dipeptides by mainly determining the length of the ligand at the C-terminus; coordination of proline	Wilk et al., 2017
Y241	important for substrate specifity of dipeptides by mainly determining the length of the ligand at the N-terminus; Binding of Leu of LeuPro: The Leu side chain of LeuPro dipeptide occupies the volume surrounded by the side chains of residues In the wt-HsProl structure, interacts with the metal-binding aspartates and is closing the active site on the side where the substrate’s N-terminus is placed	Wilk et al., 2017 and Wilk et al., 2018
I244	Binding of Leu of LeuPro: The Leu side chain of LeuPro dipeptide occupies the volume surrounded by the side chains of residues	Wilk et al., 2017
V376	Binding of Leu of LeuPro: The Leu side chain of LeuPro dipeptide occupies the volume surrounded by the side chains of residues	Wilk et al., 2017
H377	important for GlyPro binding; binds the carbonyl oxygen of the peptide	Wilk et al., 2017
Residues mutated or deleted in Prolidase deficiency
Residue	Mutation type	Reference
A212P	missense mutation	Falik-Zaccai et al., 2010
L368R	missense mutation	Falik-Zaccai et al., 2010
R184Q	missense mutation	Ledoux et al., 1996
R184X	nonsense mutation	Lupi et al., 2008
S202F	missense mutation	Hershkovitz et al., 2006
D276N	missense mutation	Tanoue et al., 1990
G278D	missense mutation	Lupi et al., 2006
R265X	nonsense mutation	Lupi et al., 2008
E412K	missense mutation	Lupi et al., 2006
G448R	missense mutation	Ledoux et al., 1994
delG452	deletion	Ledoux et al., 1994
delY231	deletion	Lupi et al., 2004
Post-translational modified residues
Residue	Modification type	Reference
S8	Phosphorylation (Mm)	Hornbeck et al., 2015
T15	Phosphorylation (Mm)	Hornbeck et al., 2015
K17	Acetylation (Hs)	Hornbeck et al., 2015
K17	Ubiquitylation (Mm)	Hornbeck et al., 2015
K36	Ubiquitylation (Hs)	Hornbeck et al., 2015
K110	Acetylation (Hs)	Hornbeck et al., 2015
K110	Ubiquitylation (Mm)	Hornbeck et al., 2015
S113	Phosphorylation (Hs)	Hornbeck et al., 2015
K120	Ubiquitylation (Mm)	Hornbeck et al., 2015
Y128	Phosphorylation (Hs)	Hornbeck et al., 2015
S167	Phosphorylation (Hs)	Hornbeck et al., 2015
K168	Ubiquitylation (Mm)	Hornbeck et al., 2015
T188	Phosphorylation (Hs)	Hornbeck et al., 2015
R196	Mono-methylation (Hs)	Hornbeck et al., 2015
K200	Ubiquitylation (Hs)	Hornbeck et al., 2015
K303	Ubiquitylation (Hs, Mm)	Hornbeck et al., 2015
K484	Ubiquitylation (Hs, Mm)	Hornbeck et al., 2015
T487	Phosphorylation (Hs)	Hornbeck et al., 2015
S490	Phosphorylation (Hs)	Hornbeck et al., 2015
K493	Acetylation (Hs)	Hornbeck et al., 2015
N13	N-glycosylation (Hs)	Lupi et al., 2008
N172	N-glycosylation (Hs)	Lupi et al., 2008
T458	O-glycosylation (Hs)	Lupi et al., 2008
Residues associated with cancer
Residue	SNP frequency	Reference
T5	1	Wu et al., 2014
G12	1	Wu et al., 2014
P19	1	Wu et al., 2014
A21	1	Wu et al., 2014
L22	3	Wu et al., 2014
R29	2	Wu et al., 2014
R33	3	Wu et al., 2014
R35	1	Wu et al., 2014
E53	1	Wu et al., 2014
Q55	1	Wu et al., 2014
R56	3	Wu et al., 2014
T59	2	Wu et al., 2014
D60	2	Wu et al., 2014
R66	1	Wu et al., 2014
Q67	2	Wu et al., 2014
S69	1	Wu et al., 2014
A74	8	Wu et al., 2014
P80	1	Wu et al., 2014
D87	3	Wu et al., 2014
D89	1	Wu et al., 2014
S93	1	Wu et al., 2014
A102	1	Wu et al., 2014
M108	3	Wu et al., 2014
K110	1	Wu et al., 2014
E115	2	Wu et al., 2014
F117	1	Wu et al., 2014
K120	1	Wu et al., 2014
A122	5	Wu et al., 2014
V123	1	Wu et al., 2014
D124	1	Wu et al., 2014
V126	1	Wu et al., 2014
A133	1	Wu et al., 2014
T137	1	Wu et al., 2014
Q139	2	Wu et al., 2014
V150	1	Wu et al., 2014
S154	1	Wu et al., 2014
G155	5	Wu et al., 2014
D164	1	Wu et al., 2014
G165	3	Wu et al., 2014
E170	2	Wu et al., 2014
H177	1	Wu et al., 2014
V181	3	Wu et al., 2014
R184	1	Wu et al., 2014
L195	1	Wu et al., 2014
E204	1	Wu et al., 2014
M217	3	Wu et al., 2014
R233	3	Wu et al., 2014
G235	1	Wu et al., 2014
M236	2	Wu et al., 2014
R237	2	Wu et al., 2014
T242	1	Wu et al., 2014
G246	1	Wu et al., 2014
A252	1	Wu et al., 2014
G257	6	Wu et al., 2014
H258	3	Wu et al., 2014
P262	1	Wu et al., 2014
D271	1	Wu et al., 2014
A285	1	Wu et al., 2014
D287	1	Wu et al., 2014
I288	1	Wu et al., 2014
T289	1	Wu et al., 2014
A294	1	Wu et al., 2014
G296	1	Wu et al., 2014
R311	4	Wu et al., 2014
R314	1	Wu et al., 2014
V316	1	Wu et al., 2014
A319	2	Wu et al., 2014
P322	1	Wu et al., 2014
M329	5	Wu et al., 2014
R331	1	Wu et al., 2014
L338	1	Wu et al., 2014
G345	1	Wu et al., 2014
I346	1	Wu et al., 2014
S348	1	Wu et al., 2014
V351	1	Wu et al., 2014
A361	2	Wu et al., 2014
G367	1	Wu et al., 2014
G373	1	Wu et al., 2014
D375	1	Wu et al., 2014
H377	1	Wu et al., 2014
D378	4	Wu et al., 2014
R388	1	Wu et al., 2014
D390	1	Wu et al., 2014
G393	1	Wu et al., 2014
R395	1	Wu et al., 2014
R398	1	Wu et al., 2014
R401	1	Wu et al., 2014
P405	1	Wu et al., 2014
V411	1	Wu et al., 2014
P413	2	Wu et al., 2014
D419	3	Wu et al., 2014
E424	1	Wu et al., 2014
A427	2	Wu et al., 2014
R431	2	Wu et al., 2014
E453	1	Wu et al., 2014
R437	2	Wu et al., 2014
R444	2	Wu et al., 2014
R450	2	Wu et al., 2014
E453	1	Wu et al., 2014
V457	1	Wu et al., 2014
T458	1	Wu et al., 2014
G461	1	Wu et al., 2014
L464	1	Wu et al., 2014
P469	1	Wu et al., 2014
R470	2	Wu et al., 2014
M479	2	Wu et al., 2014
D483	1	Wu et al., 2014
S490	1	Wu et al., 2014
