## Supplementary File 9 for "Harnessing natural diversity to identify key amino acid residues in prolidase"

### Sheet: Supplementary_Table_Data_set_re
Organism	Kingdom	PEPD detection	Completeness calculated with BUSCO
Leucoraja_erinacea	animals	-	0.0%
Malaclemys_terrapin	animals	-	0.0%
Thelohanellus_kitauei	animals	-	33.5%
Rana_catesbeiana	animals	-	35.2%
Mytilus_galloprovincialis	animals	-	4.4%
Armadillidium_vulgare	animals	-	5.2%
Onchocerca_flexuosa	animals	-	62.9%
Bambusicola_thoracicus	animals	-	64.0%
Podiceps_cristatus	animals	-	65.4%
Oryctes_borbonicus	animals	-	66.0%
Cervus_elaphus	animals	-	70.3%
Ophiophagus_hannah	animals	-	70.4%
Clonorchis_sinensis	animals	-	71.0%
Trichinella_spiralis	animals	-	73.6%
Pristionchus_pacificus	animals	-	73.9%
Trichinella_pseudospiralis	animals	-	75.9%
Trichinella_zimbabwensis	animals	-	76.4%
Trichinella_papuae	animals	-	76.5%
Oikopleura_dioica	animals	-	76.6%
Leptosomus_discolor	animals	-	77.0%
Trichuris_suis	animals	-	77.1%
Haemonchus_contortus	animals	-	78.0%
Haliaeetus_albicilla	animals	-	78.6%
Cariama_cristata	animals	-	79.1%
Trichuris_trichiura	animals	-	79.1%
Notothenia_coriiceps	animals	-	79.3%
Trichinella_patagoniensis	animals	-	79.7%
Lasius_niger	animals	-	80.2%
Trichinella	animals	-	80.3%
Trichinella_britovi	animals	-	81.0%
Diaphorina_citri	animals	-	81.5%
Neotoma_lepida	animals	-	81.5%
Ixodes_scapularis	animals	-	81.6%
Trichinella_nelsoni	animals	-	81.7%
Trichinella_nativa	animals	-	82.3%
Colinus_virginianus	animals	-	84.0%
Callipepla_squamata	animals	-	84.8%
Gambusia_affinis	animals	-	85.3%
Trichomalopsis_sarcophagae	animals	-	87.3%
Anopheles_sinensis	animals	-	89.6%
Melipona_quadrifasciata	animals	-	89.9%
Diuraphis_noxia	animals	-	91.6%
Anopheles_darlingi	animals	-	92.0%
Cyprinus_carpio	animals	-	92.4%
Clunio_marinus	animals	-	93.3%
Temnothorax_curvispinosus	animals	-	95.2%
Acyrthosiphon_pisum	animals	-	96.2%
Myzus_persicae	animals	-	96.2%
Aethina_tumida	animals	-	98.1%
Apis_dorsata	animals	-	98.1%
Trachymyrmex_cornetzi	animals	-	98.5%
Cimex_lectularius	animals	-	98.6%
Linepithema_humile	animals	-	98.7%
Atta_colombica	animals	-	98.8%
Trachymyrmex_septentrionalis	animals	-	99.0%
Trachymyrmex_zeteki	animals	-	99.4%
Enhydra_lutris	animals	+	100.0%
Homo_sapiens	animals	+	100.0%
Orcinus_orca	animals	+	100.0%
Teladorsagia_circumcincta	animals	+	51.4%
Nephila_clavipes	animals	+	57.1%
Limosa_lapponica	animals	+	57.6%
Cathartes_aura	animals	+	58.1%
Oesophagostomum_dentatum	animals	+	58.1%
Intoshia_linei	animals	+	61.5%
Ancylostoma_duodenale	animals	+	61.8%
Euroglyphus_maynei	animals	+	63.4%
Phoenicopterus_ruber	animals	+	67.5%
Necator_americanus	animals	+	71.8%
Schistosoma_haematobium	animals	+	73.0%
Tyto_alba	animals	+	73.9%
Opisthorchis_viverrini	animals	+	74.0%
Merops_nubicus	animals	+	74.1%
Antrostomus_carolinensis	animals	+	74.3%
Chlamydotis_macqueenii	animals	+	74.5%
Eurypyga_helias	animals	+	74.6%
Apaloderma_vittatum	animals	+	75.1%
Phalacrocorax_carbo	animals	+	75.5%
Gavia_stellata	animals	+	75.6%
Colius_striatus	animals	+	75.8%
Dictyocaulus_viviparus	animals	+	76.5%
Buceros_rhinoceros	animals	+	76.8%
Ornithorhynchus_anatinus	animals	+	77.0%
Pterocles_gutturalis	animals	+	77.3%
Opisthocomus_hoazin	animals	+	77.4%
Fulmarus_glacialis	animals	+	78.1%
Tauraco_erythrolophus	animals	+	78.2%
Echinococcus_granulosus	animals	+	78.3%
Pelecanus_crispus	animals	+	78.5%
Mesitornis_unicolor	animals	+	78.6%
Acanthisitta_chloris	animals	+	78.7%
Sarcoptes_scabiei	animals	+	78.7%
Balearica_regulorum	animals	+	78.8%
Nestor_notabilis	animals	+	79.1%
Operophtera_brumata	animals	+	79.4%
Tinamus_guttatus	animals	+	79.6%
Hymenolepis_microstoma	animals	+	79.8%
Schistosoma_mansoni	animals	+	80.1%
Acropora_digitifera	animals	+	80.5%
Pygoscelis_adeliae	animals	+	80.6%
Caenorhabditis_latens	animals	+	80.7%
Drosophila_navojoa	animals	+	81.1%
Corvus_cornix	animals	+	81.2%
Anas_platyrhynchos	animals	+	81.3%
Phaethon_lepturus	animals	+	81.4%
Strongyloides_ratti	animals	+	81.8%
Anser_cygnoides	animals	+	82.3%
Echinococcus_multilocularis	animals	+	82.6%
Egretta_garzetta	animals	+	82.8%
Chaetura_pelagica	animals	+	83.1%
Pomacea_canaliculata	animals	+	83.1%
Struthio_camelus	animals	+	83.7%
Brugia_malayi	animals	+	83.9%
Aptenodytes_forsteri	animals	+	84.0%
Ancylostoma_ceylanicum	animals	+	84.1%
Geospiza_fortis	animals	+	84.1%
Apteryx_australis	animals	+	84.6%
Charadrius_vociferus	animals	+	84.6%
Diploscapter_pachys	animals	+	84.9%
Caenorhabditis_brenneri	animals	+	85.0%
Manacus_vitellinus	animals	+	85.0%
Corvus_brachyrhynchos	animals	+	85.2%
Amazona_aestiva	animals	+	85.5%
Calypte_anna	animals	+	85.5%
Thamnophis_sirtalis	animals	+	85.6%
Picoides_pubescens	animals	+	85.9%
Stegodyphus_mimosarum	animals	+	85.9%
Columba_livia	animals	+	86.0%
Falco_cherrug	animals	+	86.3%
Caenorhabditis_briggsae	animals	+	86.4%
Zonotrichia_albicollis	animals	+	86.4%
Melopsittacus_undulatus	animals	+	86.5%
Tropilaelaps_mercedesae	animals	+	86.5%
Caenorhabditis_remanei	animals	+	86.7%
Apostichopus_japonicus	animals	+	86.9%
Gavialis_gangeticus	animals	+	86.9%
Nipponia_nippon	animals	+	86.9%
Falco_peregrinus	animals	+	87.0%
Caenorhabditis_nigoni	animals	+	87.1%
Blattella_germanica	animals	+	87.3%
Meleagris_gallopavo	animals	+	87.3%
Heliothis_virescens	animals	+	87.4%
Orchesella_cincta	animals	+	87.6%
Taeniopygia_guttata	animals	+	87.6%
Toxocara_canis	animals	+	87.6%
Serinus_canaria	animals	+	87.8%
Tetraodon_nigroviridis	animals	+	87.9%
Cuculus_canorus	animals	+	88.0%
Crocodylus_porosus	animals	+	88.4%
Ficedula_albicollis	animals	+	88.7%
Patagioenas_fasciata	animals	+	88.7%
Loa_loa	animals	+	88.9%
Caenorhabditis_elegans	animals	+	89.0%
Rhincodon_typus	animals	+	89.4%
Ramazzottius_varieornatus	animals	+	89.6%
Orbicella_faveolata	animals	+	89.9%
Tetranychus_urticae	animals	+	90.3%
Tursiops_truncatus	animals	+	90.6%
Branchiostoma_floridae	animals	+	90.7%
Hypsibius_dujardini	animals	+	90.7%
Pelodiscus_sinensis	animals	+	90.7%
Lepidothrix_coronata	animals	+	91.1%
Trichoplax_adhaerens	animals	+	91.2%
Saccoglossus_kowalevskii	animals	+	91.3%
Hydra_vulgaris	animals	+	91.5%
Biomphalaria_glabrata	animals	+	91.7%
Daphnia_magna	animals	+	91.7%
Eurytemora_affinis	animals	+	91.7%
Parus_major	animals	+	91.8%
Priapulus_caudatus	animals	+	91.9%
Calidris_pugnax	animals	+	92.0%
Macrostomum_lignano	animals	+	92.1%
Plutella_xylostella	animals	+	92.2%
Terrapene_mexicana	animals	+	92.5%
Amphimedon_queenslandica	animals	+	92.7%
Alligator_sinensis	animals	+	92.8%
Culex_quinquefasciatus	animals	+	93.1%
Helobdella_robusta	animals	+	93.3%
Haliaeetus_leucocephalus	animals	+	93.4%
Hyalella_azteca	animals	+	93.4%
Leptonychotes_weddellii	animals	+	93.4%
Anolis_carolinensis	animals	+	93.5%
Ciona_intestinalis	animals	+	93.5%
Agrilus_planipennis	animals	+	93.6%
Chelonia_mydas	animals	+	93.8%
Limulus_polyphemus	animals	+	93.8%
Nematostella_vectensis	animals	+	93.8%
Daphnia_pulex	animals	+	94.0%
Aquila_chrysaetos	animals	+	94.3%
Numida_meleagris	animals	+	94.3%
Leptinotarsa_decemlineata	animals	+	94.4%
Panthera_tigris	animals	+	94.6%
Condylura_cristata	animals	+	94.7%
Exaiptasia_pallida	animals	+	94.7%
Drosophila_persimilis	animals	+	94.8%
Papilio_polytes	animals	+	94.8%
Galendromus_occidentalis	animals	+	94.9%
Gekko_japonicus	animals	+	94.9%
Lepisosteus_oculatus	animals	+	94.9%
Neolamprologus_brichardi	animals	+	94.9%
Sturnus_vulgaris	animals	+	94.9%
Lonchura_striata	animals	+	95.0%
Myotis_davidii	animals	+	95.1%
Varroa_destructor	animals	+	95.1%
Gallus_gallus	animals	+	95.2%
Acinonyx_jubatus	animals	+	95.3%
Bos_indicus	animals	+	95.3%
Camelus_ferus	animals	+	95.3%
Centruroides_sculpturatus	animals	+	95.3%
Equus_przewalskii	animals	+	95.3%
Dipodomys_ordii	animals	+	95.4%
Danaus_plexippus	animals	+	95.6%
Octopus_bimaculoides	animals	+	95.6%
Callorhinchus_milii	animals	+	95.9%
Carlito_syrichta	animals	+	95.9%
Coturnix_japonica	animals	+	95.9%
Drosophila_arizonae	animals	+	95.9%
Ochotona_princeps	animals	+	95.9%
Salvelinus_alpinus	animals	+	95.9%
Varroa_jacobsoni	animals	+	95.9%
Drosophila_sechellia	animals	+	96.0%
Folsomia_candida	animals	+	96.0%
Hipposideros_armiger	animals	+	96.0%
Lottia_gigantea	animals	+	96.0%
Myotis_lucifugus	animals	+	96.0%
Oryctolagus_cuniculus	animals	+	96.0%
Python_bivittatus	animals	+	96.0%
Papilio_machaon	animals	+	96.2%
Propithecus_coquereli	animals	+	96.3%
Sorex_araneus	animals	+	96.3%
Nilaparvata_lugens	animals	+	96.4%
Pediculus_humanus	animals	+	96.4%
Echinops_telfairi	animals	+	96.5%
Nomascus_leucogenys	animals	+	96.5%
Myotis_brandtii	animals	+	96.6%
Nanorana_parkeri	animals	+	96.7%
Ursus_maritimus	animals	+	96.7%
Manis_javanica	animals	+	96.8%
Cricetulus_griseus	animals	+	96.9%
Oncorhynchus_tshawytscha	animals	+	96.9%
Strongylocentrotus_purpuratus	animals	+	96.9%
Stylophora_pistillata	animals	+	96.9%
Capitella_teleta	animals	+	97.0%
Drosophila_suzukii	animals	+	97.0%
Galeopterus_variegatus	animals	+	97.0%
Pteropus_vampyrus	animals	+	97.0%
Mandrillus_leucophaeus	animals	+	97.1%
Ceratosolen_solmsi	animals	+	97.2%
Cryptotermes_secundus	animals	+	97.2%
Paralichthys_olivaceus	animals	+	97.3%
Rhinopithecus_bieti	animals	+	97.3%
Sarcophilus_harrisii	animals	+	97.3%
Ictidomys_tridecemlineatus	animals	+	97.4%
Monodelphis_domestica	animals	+	97.4%
Oncorhynchus_kisutch	animals	+	97.4%
Bison_bison	animals	+	97.6%
Copidosoma_floridanum	animals	+	97.6%
Cyprinodon_variegatus	animals	+	97.6%
Dasypus_novemcinctus	animals	+	97.6%
Fukomys_damarensis	animals	+	97.6%
Colobus_angolensis	animals	+	97.7%
Jaculus_jaculus	animals	+	97.7%
Latimeria_chalumnae	animals	+	97.7%
Parasteatoda_tepidariorum	animals	+	97.7%
Saimiri_boliviensis_boliviensis	animals	+	97.7%
Xenopus_tropicalis	animals	+	97.7%
Anopheles_gambiae	animals	+	97.8%
Apis_cerana	animals	+	97.8%
Atta_cephalotes	animals	+	97.8%
Bactrocera_dorsalis	animals	+	97.8%
Bombyx_mori	animals	+	97.8%
Elephantulus_edwardii	animals	+	97.8%
Solenopsis_invicta	animals	+	97.8%
Bactrocera_oleae	animals	+	97.9%
Erinaceus_europaeus	animals	+	97.9%
Mesocricetus_auratus	animals	+	97.9%
Pogona_vitticeps	animals	+	97.9%
Alligator_mississippiensis	animals	+	98.0%
Astyanax_mexicanus	animals	+	98.0%
Dendroctonus_ponderosae	animals	+	98.0%
Drosophila_miranda	animals	+	98.0%
Sinocyclocheilus_grahami	animals	+	98.0%
Vicugna_pacos	animals	+	98.0%
Ceratina_calcarata	animals	+	98.1%
Chrysemys_picta	animals	+	98.1%
Crassostrea_virginica	animals	+	98.1%
Drosophila_pseudoobscura	animals	+	98.1%
Gorilla_gorilla	animals	+	98.1%
Larimichthys_crocea	animals	+	98.1%
Lingula_anatina	animals	+	98.1%
Otolemur_garnettii	animals	+	98.1%
Pantholops_hodgsonii	animals	+	98.1%
Papilio_xuthus	animals	+	98.1%
Pogonomyrmex_barbatus	animals	+	98.1%
Rhagoletis_zephyria	animals	+	98.1%
Bemisia_tabaci	animals	+	98.2%
Bos_mutus	animals	+	98.2%
Helicoverpa_armigera	animals	+	98.2%
Nasonia_vitripennis	animals	+	98.2%
Trichogramma_pretiosum	animals	+	98.2%
Eufriesea_mexicana	animals	+	98.3%
Meriones_unguiculatus	animals	+	98.3%
Orycteropus_afer	animals	+	98.3%
Pan_paniscus	animals	+	98.3%
Pundamilia_nyererei	animals	+	98.3%
Ailuropoda_melanoleuca	animals	+	98.4%
Apis_mellifera	animals	+	98.4%
Crassostrea_gigas	animals	+	98.4%
Drosophila_grimshawi	animals	+	98.4%
Equus_asinus	animals	+	98.4%
Fopius_arisanus	animals	+	98.4%
Loxodonta_africana	animals	+	98.4%
Marmota_marmota	animals	+	98.4%
Miniopterus_natalensis	animals	+	98.4%
Ovis_aries	animals	+	98.4%
Poecilia_reticulata	animals	+	98.4%
Pseudopodoces_humilis	animals	+	98.4%
Takifugu_rubripes	animals	+	98.4%
Zootermopsis_nevadensis	animals	+	98.4%
Acanthaster_planci	animals	+	98.5%
Castor_canadensis	animals	+	98.5%
Eptesicus_fuscus	animals	+	98.5%
Monomorium_pharaonis	animals	+	98.5%
Oncorhynchus_mykiss	animals	+	98.5%
Orussus_abietinus	animals	+	98.5%
Pieris_rapae	animals	+	98.5%
Protobothrops_mucrosquamatus	animals	+	98.5%
Aplysia_californica	animals	+	98.6%
Camelus_bactrianus	animals	+	98.6%
Drosophila_bipectinata	animals	+	98.6%
Mizuhopecten_yessoensis	animals	+	98.6%
Octodon_degus	animals	+	98.6%
Peromyscus_maniculatus	animals	+	98.6%
Trichechus_manatus_latirostris	animals	+	98.6%
Anoplophora_glabripennis	animals	+	98.7%
Boleophthalmus_pectinirostris	animals	+	98.7%
Drosophila_busckii	animals	+	98.7%
Fundulus_heteroclitus	animals	+	98.7%
Habropoda_laboriosa	animals	+	98.7%
Halyomorpha_halys	animals	+	98.7%
Oryzias_latipes	animals	+	98.7%
Pseudomyrmex_gracilis	animals	+	98.7%
Amyelois_transitella	animals	+	98.8%
Aotus_nancymaae	animals	+	98.8%
Apis_florea	animals	+	98.8%
Austrofundulus_limnaeus	animals	+	98.8%
Bactrocera_latifrons	animals	+	98.8%
Callithrix_jacchus	animals	+	98.8%
Camelus_dromedarius	animals	+	98.8%
Canis_lupus_familiaris	animals	+	98.8%
Cavia_porcellus	animals	+	98.8%
Cebus_capucinus	animals	+	98.8%
Drosophila_obscura	animals	+	98.8%
Drosophila_rhopaloa	animals	+	98.8%
Megachile_rotundata	animals	+	98.8%
Sus_scrofa	animals	+	98.8%
Acanthochromis_polyacanthus	animals	+	98.9%
Bicyclus_anynana	animals	+	98.9%
Cynoglossus_semilaevis	animals	+	98.9%
Cyphomyrmex_costatus	animals	+	98.9%
Microplitis_demolitor	animals	+	98.9%
Monopterus_albus	animals	+	98.9%
Onthophagus_taurus	animals	+	98.9%
Poecilia_latipinna	animals	+	98.9%
Salmo_salar	animals	+	98.9%
Tupaia_chinensis	animals	+	98.9%
Zeugodacus_cucurbitae	animals	+	98.9%
Balaenoptera_acutorostrata	animals	+	99.0%
Branchiostoma_belcheri	animals	+	99.0%
Camponotus_floridanus	animals	+	99.0%
Dinoponera_quadriceps	animals	+	99.0%
Drosophila_ficusphila	animals	+	99.0%
Drosophila_virilis	animals	+	99.0%
Labrus_bergylta	animals	+	99.0%
Mustela_putorius_furo	animals	+	99.0%
Ooceraea_biroi	animals	+	99.0%
Piliocolobus_tephrosceles	animals	+	99.0%
Tribolium_castaneum	animals	+	99.0%
Cercocebus_atys	animals	+	99.1%
Drosophila_ananassae	animals	+	99.1%
Drosophila_elegans	animals	+	99.1%
Lucilia_cuprina	animals	+	99.1%
Pteropus_alecto	animals	+	99.1%
Rhinolophus_sinicus	animals	+	99.1%
Stegastes_partitus	animals	+	99.1%
Wasmannia_auropunctata	animals	+	99.1%
Ceratitis_capitata	animals	+	99.2%
Chrysochloris_asiatica	animals	+	99.2%
Clupea_harengus	animals	+	99.2%
Diachasma_alloeum	animals	+	99.2%
Drosophila_eugracilis	animals	+	99.2%
Drosophila_kikkawai	animals	+	99.2%
Drosophila_takahashii	animals	+	99.2%
Drosophila_yakuba	animals	+	99.2%
Macaca_fascicularis	animals	+	99.2%
Macaca_nemestrina	animals	+	99.2%
Mus_pahari	animals	+	99.2%
Sinocyclocheilus_rhinocerous	animals	+	99.2%
Stomoxys_calcitrans	animals	+	99.2%
Aedes_aegypti	animals	+	99.3%
Athalia_rosae	animals	+	99.3%
Bos_taurus	animals	+	99.3%
Bubalus_bubalis	animals	+	99.3%
Cephus_cinctus	animals	+	99.3%
Ceratotherium_simum_simum	animals	+	99.3%
Drosophila_biarmipes	animals	+	99.3%
Drosophila_erecta	animals	+	99.3%
Drosophila_hydei	animals	+	99.3%
Drosophila_mojavensis	animals	+	99.3%
Equus_caballus	animals	+	99.3%
Mus_caroli	animals	+	99.3%
Paramormyrops_kingsleyae	animals	+	99.3%
Poecilia_formosa	animals	+	99.3%
Poecilia_mexicana	animals	+	99.3%
Polistes_canadensis	animals	+	99.3%
Pongo_abelii	animals	+	99.3%
Sinocyclocheilus_anshuiensis	animals	+	99.3%
Aedes_albopictus	animals	+	99.4%
Amphiprion_ocellaris	animals	+	99.4%
Bombus_impatiens	animals	+	99.4%
Bombus_terrestris	animals	+	99.4%
Chlorocebus_sabaeus	animals	+	99.4%
Drosophila_melanogaster	animals	+	99.4%
Drosophila_serrata	animals	+	99.4%
Drosophila_simulans	animals	+	99.4%
Drosophila_willistoni	animals	+	99.4%
Dufourea_novaeangliae	animals	+	99.4%
Haplochromis_burtoni	animals	+	99.4%
Ictalurus_punctatus	animals	+	99.4%
Kryptolebias_marmoratus	animals	+	99.4%
Microtus_ochrogaster	animals	+	99.4%
Nannospalax_galili	animals	+	99.4%
Neomonachus_schauinslandi	animals	+	99.4%
Neophocaena_asiaeorientalis	animals	+	99.4%
Odobenus_rosmarus_divergens	animals	+	99.4%
Polistes_dominula	animals	+	99.4%
Rhinopithecus_roxellana	animals	+	99.4%
Spodoptera_litura	animals	+	99.4%
Vollenhovia_emeryi	animals	+	99.4%
Xenopus_laevis	animals	+	99.4%
Acromyrmex_echinatior	animals	+	99.5%
Desmodus_rotundus	animals	+	99.5%
Harpegnathos_saltator	animals	+	99.5%
Nothobranchius_furzeri	animals	+	99.5%
Odocoileus_virginianus	animals	+	99.5%
Rattus_norvegicus	animals	+	99.5%
Rousettus_aegyptiacus	animals	+	99.5%
Capra_hircus	animals	+	99.6%
Danio_rerio	animals	+	99.6%
Lipotes_vexillifer	animals	+	99.6%
Maylandia_zebra	animals	+	99.6%
Microcebus_murinus	animals	+	99.6%
Musca_domestica	animals	+	99.6%
Nicrophorus_vespilloides	animals	+	99.6%
Chinchilla_lanigera	animals	+	99.7%
Heterocephalus_glaber	animals	+	99.7%
Hippocampus_comes	animals	+	99.7%
Macaca_mulatta	animals	+	99.7%
Oryzias_melastigma	animals	+	99.7%
Papio_anubis	animals	+	99.7%
Phascolarctos_cinereus	animals	+	99.7%
Pygocentrus_nattereri	animals	+	99.7%
Xiphophorus_maculatus	animals	+	99.7%
Delphinapterus_leucas	animals	+	99.8%
Esox_lucius	animals	+	99.8%
Neodiprion_lecontei	animals	+	99.8%
Physeter_catodon	animals	+	99.8%
Scleropages_formosus	animals	+	99.8%
Felis_catus	animals	+	99.9%
Lates_calcarifer	animals	+	99.9%
Mus_musculus	animals	+	99.9%
Oreochromis_niloticus	animals	+	99.9%
Panthera_pardus	animals	+	99.9%
Seriola_dumerili	animals	+	99.9%
Seriola_lalandi	animals	+	99.9%
Geoglobus_acetivorans	archaea	-	21.6%
Archaeoglobus_profundus_DSM_5631	archaea	-	22.3%
Ferroglobus_placidus_DSM_10642	archaea	-	22.3%
Halanaeroarchaeum_sulfurireducens	archaea	-	22.3%
Methanococcoides_methylutens_MM1	archaea	-	22.3%
Methanocorpusculum_labreanum_Z	archaea	-	22.3%
Methanospirillum_hungatei_JF_1	archaea	-	22.3%
Halopiger_xanaduensis_SH_6	archaea	-	23.0%
Methanosarcina_barkeri_MS	archaea	-	23.6%
Methanohalophilus_halophilus	archaea	-	23.7%
Methanolobus_psychrophilus_R15	archaea	-	23.7%
Methanocella_arvoryzae_MRE50	archaea	-	24.3%
Haloquadratum_walsbyi_C23	archaea	-	24.4%
Halodesulfurarchaeum_formicicum	archaea	-	25.0%
Methanoculleus_bourgensis_MS2	archaea	-	25.0%
Caldivirga_maquilingensis_IC_167	archaea	+	14.2%
Acidilobus_saccharovorans_345_15	archaea	+	14.9%
Ignicoccus_islandicus_DSM_13165	archaea	+	14.9%
Vulcanisaeta_moutnovskia_768_28	archaea	+	14.9%
Hyperthermus_butylicus_DSM_5456	archaea	+	15.6%
Metallosphaera_cuprina_Ar_4	archaea	+	15.6%
Caldisphaera_lagunensis_DSM_15908	archaea	+	16.3%
Acidianus_hospitalis_W1	archaea	+	16.9%
Desulfurococcus_amylolyticus_1221n	archaea	+	16.9%
Thermogladius_calderae_1633	archaea	+	17.6%
Cuniculiplasma_divulgatum	archaea	+	18.2%
Ferroplasma_acidarmanus_fer1	archaea	+	18.3%
Nitrososphaera_viennensis_EN76	archaea	+	18.3%
Pyrolobus_fumarii_1A	archaea	+	18.3%
Sulfolobus_solfataricus	archaea	+	18.9%
Methanocaldococcus_bathoardescens	archaea	+	21.0%
Picrophilus_torridus_DSM_9790	archaea	+	21.0%
Thermococcus_barophilus_MP	archaea	+	21.0%
Halobiforma_lacisalsi_AJ5	archaea	+	21.6%
Thermoplasma_acidophilum_DSM_1728	archaea	+	21.7%
Haloferax_volcanii_DS2	archaea	+	22.3%
Haloterrigena_daqingensis	archaea	+	22.3%
Pyrococcus_furiosus_DSM_3638	archaea	+	22.3%
Halalkalicoccus_jeotgali_B3	archaea	+	22.9%
Methanothermobacter_wolfeii	archaea	+	23.0%
Halorubrum_lacusprofundi_ATCC_49239	archaea	+	23.6%
Methanotorris_igneus_Kol_5	archaea	+	23.6%
Natrinema_pellirubrum_DSM_15624	archaea	+	23.6%
Aciduliprofundum_boonei_T469	archaea	+	23.7%
Methanobrevibacter_millerae	archaea	+	23.7%
Methanosphaera_stadtmanae_DSM_3091	archaea	+	23.7%
Natronococcus_occultus_SP4	archaea	+	24.3%
Methanobacterium_congolense	archaea	+	25.0%
Halobacterium_hubeiense	archaea	+	26.3%
Agrobacterium_vitis_S4	bacteria	-	100.0%
Ensifer_adhaerens	bacteria	-	100.0%
Enterococcus_cecorum	bacteria	-	100.0%
Erythrobacter_flavus	bacteria	-	100.0%
Grimontia_hollisae	bacteria	-	100.0%
Macrococcus_canis	bacteria	-	100.0%
Nitrosococcus_halophilus_Nc_4	bacteria	-	100.0%
Nitrosospira_lacus	bacteria	-	100.0%
Nocardia_soli	bacteria	-	100.0%
Octadecabacter_temperatus	bacteria	-	100.0%
Oleiphilus_messinensis	bacteria	-	100.0%
Pasteurella_multocida	bacteria	-	100.0%
Planococcus_kocurii	bacteria	-	100.0%
Ralstonia_mannitolilytica	bacteria	-	100.0%
Sedimenticola_thiotaurini	bacteria	-	100.0%
Solibacillus_silvestris	bacteria	-	100.0%
Sphingobium_baderi	bacteria	-	100.0%
Staphylococcus_equorum	bacteria	-	100.0%
Staphylococcus_simulans	bacteria	-	100.0%
Streptococcus_himalayensis	bacteria	-	100.0%
Sulfitobacter_pseudonitzschiae	bacteria	-	100.0%
Terribacillus_aidingensis	bacteria	-	100.0%
Thioalkalivibrio_versutus	bacteria	-	100.0%
Thiolapillus_brandeum	bacteria	-	100.0%
Zhongshania_aliphaticivorans	bacteria	-	100.0%
Mycoplasma_parvum_str_Indiana	bacteria	-	39.2%
Mycoplasma_suis_str_Illinois	bacteria	-	39.9%
Mycoplasma_ovis_str_Michigan	bacteria	-	40.5%
Mycoplasma_wenyonii_str_Massachusetts	bacteria	-	43.9%
Mycoplasma_hominis_ATCC_23114	bacteria	-	69.6%
Chlamydia_suis	bacteria	-	81.1%
Borreliella_garinii	bacteria	-	83.1%
Simkania_negevensis_Z	bacteria	-	83.1%
Spiroplasma_cantharicola	bacteria	-	85.1%
Treponema_putidum	bacteria	-	86.5%
Helicobacter_bilis	bacteria	-	87.2%
Campylobacter_coli	bacteria	-	87.8%
Thermus_brockianus	bacteria	-	88.5%
Leptospirillum_ferrooxidans_C2_3	bacteria	-	89.2%
Deinococcus_puniceus	bacteria	-	89.9%
Halioglobus_japonicus	bacteria	-	89.9%
Helicobacter_himalayensis	bacteria	-	89.9%
Salinispira_pacifica	bacteria	-	89.9%
Spirochaeta_africana_DSM_8902	bacteria	-	89.9%
Leptospira_alstonii	bacteria	-	91.2%
Sulfurospirillum_cavolei	bacteria	-	91.2%
Acholeplasma_oculi	bacteria	-	91.3%
Nautilia_profundicola_AmH	bacteria	-	91.9%
Acetobacter_persici	bacteria	-	92.6%
Caldimicrobium_thiodismutans	bacteria	-	92.6%
Limnochorda_pilosa	bacteria	-	92.6%
Pelobacter_acetylenicus	bacteria	-	92.6%
Petrotoga_mobilis_SJ95	bacteria	-	92.6%
Rickettsia_amblyommatis	bacteria	-	92.6%
Rubrobacter_radiotolerans	bacteria	-	93.2%
Defluviimonas_alba	bacteria	-	93.3%
Endomicrobium_proavitum	bacteria	-	93.3%
Nitratireductor_basaltis	bacteria	-	93.3%
Desulfovibrio_piger	bacteria	-	93.9%
Ndongobacter_massiliensis	bacteria	-	93.9%
Prochlorococcus_marinus_str_MIT_9312	bacteria	-	93.9%
Rhodococcus_aetherivorans	bacteria	-	93.9%
Thermovirga_lienii_DSM_17291	bacteria	-	94.6%
Trueperella_pyogenes	bacteria	-	94.6%
Aminobacterium_colombiense_DSM_12261	bacteria	-	95.3%
Erysipelothrix_larvae	bacteria	-	95.3%
Modestobacter_marinus	bacteria	-	95.3%
Weissella_ceti	bacteria	-	95.3%
Aerococcus_urinae	bacteria	-	95.9%
Libanicoccus_massiliensis	bacteria	-	95.9%
Parvimonas_micra	bacteria	-	95.9%
Desulfococcus_multivorans	bacteria	-	96.0%
Thioploca_ingrica	bacteria	-	96.0%
Geminocystis_herdmanii_PCC_6308	bacteria	-	96.6%
Nitrospira_defluvii	bacteria	-	96.6%
Nonlabens_sediminis	bacteria	-	96.6%
Oceanisphaera_profunda	bacteria	-	96.6%
Sneathia_amnii	bacteria	-	96.6%
Bartonella_bovis_91-4	bacteria	-	97.3%
Hymenobacter_sedentarius	bacteria	-	97.3%
Intestinimonas_butyriciproducens	bacteria	-	97.3%
Niabella_ginsenosidivorans	bacteria	-	97.3%
Olsenella_umbonata	bacteria	-	97.3%
Persephonella_marina_EX_H1	bacteria	-	97.3%
Rufibacter_tibetensis	bacteria	-	97.3%
Syntrophobacter_fumaroxidans_MPOB	bacteria	-	97.3%
Bordetella_bronchialis	bacteria	-	98.0%
Caulobacter_henricii	bacteria	-	98.0%
Chlorobaculum_limnaeum	bacteria	-	98.0%
Croceicoccus_marinus	bacteria	-	98.0%
Frischella_perrara	bacteria	-	98.0%
Geoalkalibacter_subterraneus	bacteria	-	98.0%
Lactobacillus_acetotolerans	bacteria	-	98.0%
Lactobacillus_helveticus	bacteria	-	98.0%
Lactococcus_piscium_MKFS47	bacteria	-	98.0%
Legionella_clemsonensis	bacteria	-	98.0%
Leuconostoc_lactis	bacteria	-	98.0%
Maricaulis_maris_MCS10	bacteria	-	98.0%
Novosphingobium_resinovorum	bacteria	-	98.0%
Paracoccus_contaminans	bacteria	-	98.0%
Pseudorhodoplanes_sinuspersici	bacteria	-	98.0%
Psychrobacter_alimentarius	bacteria	-	98.0%
Streptococcus_marmotae	bacteria	-	98.0%
Tenacibaculum_dicentrarchi	bacteria	-	98.0%
Dialister_pneumosintes	bacteria	-	98.6%
Geobacter_lovleyi_SZ	bacteria	-	98.6%
Gilliamella_apicola	bacteria	-	98.6%
Leuconostoc_citreum_KM20	bacteria	-	98.6%
Moraxella_osloensis	bacteria	-	98.6%
Moritella_viscosa	bacteria	-	98.6%
Mycolicibacterium_goodii	bacteria	-	98.6%
Negativicoccus_massiliensis	bacteria	-	98.6%
Rhizobium_favelukesii	bacteria	-	98.6%
Rhodoferax_antarcticus	bacteria	-	98.6%
Roseomonas_gilardii	bacteria	-	98.6%
Rummeliibacillus_stabekisii	bacteria	-	98.6%
Salimicrobium_jeotgali	bacteria	-	98.6%
Thermoanaerobacter_kivui	bacteria	-	98.6%
Corynebacterium_flavescens	bacteria	-	98.7%
Flavobacterium_gilvum	bacteria	-	98.7%
Geobacillus_thermoleovorans	bacteria	-	98.7%
Kibdelosporangium_phytohabitans	bacteria	-	98.7%
Massilia_putida	bacteria	-	98.7%
Pontibacter_akesuensis	bacteria	-	98.7%
Pseudomonas_rhizosphaerae	bacteria	-	98.7%
Saccharopolyspora_erythraea_NRRL_2338	bacteria	-	98.7%
Salipiger_profundus	bacteria	-	98.7%
Acidithiobacillus_ferrooxidans_ATCC_23270	bacteria	-	99.3%
Anaerostipes_hadrus	bacteria	-	99.3%
Celeribacter_marinus	bacteria	-	99.3%
Clostridium_aceticum	bacteria	-	99.3%
Dietzia_timorensis	bacteria	-	99.3%
Fluviicola_taffensis_DSM_16823	bacteria	-	99.3%
Francisella_halioticida	bacteria	-	99.3%
Gluconobacter_oxydans_621H	bacteria	-	99.3%
Halanaerobium_hydrogeniformans	bacteria	-	99.3%
Halobacillus_mangrovi	bacteria	-	99.3%
Hyphomonas_neptunium_ATCC_15444	bacteria	-	99.3%
Jiangella_alkaliphila	bacteria	-	99.3%
Kushneria_marisflavi	bacteria	-	99.3%
Labrenzia_aggregata	bacteria	-	99.3%
Martelella_endophytica	bacteria	-	99.3%
Methylobacterium_aquaticum	bacteria	-	99.3%
Methylomonas_denitrificans	bacteria	-	99.3%
Methylovulum_psychrotolerans	bacteria	-	99.3%
Nakamurella_panacisegetis	bacteria	-	99.3%
Neisseria_sicca	bacteria	-	99.3%
Nitrosomonas_communis	bacteria	-	99.3%
Oblitimonas_alkaliphila	bacteria	-	99.3%
Orrella_dioscoreae	bacteria	-	99.3%
Paenibacillus_beijingensis	bacteria	-	99.3%
Pandoraea_thiooxydans	bacteria	-	99.3%
Pediococcus_acidilactici	bacteria	-	99.3%
Rhodobacter_capsulatus_SB_1003	bacteria	-	99.3%
Rhodothermus_marinus_DSM_4252	bacteria	-	99.3%
Sphingomonas_koreensis	bacteria	-	99.3%
Sphingopyxis_macrogoltabida	bacteria	-	99.3%
Spiribacter_curvatus	bacteria	-	99.3%
Sporosarcina_psychrophila	bacteria	-	99.3%
Tateyamaria_omphalii	bacteria	-	99.3%
Vagococcus_penaei	bacteria	-	99.3%
Vibrio_breoganii	bacteria	-	99.3%
Vitreoscilla_filiformis	bacteria	-	99.3%
Yoonia_vestfoldensis	bacteria	-	99.3%
Zymomonas_mobilis_subsp_mobilis_ATCC_10988	bacteria	-	99.3%
Bacillus_horikoshii	bacteria	-	99.4%
Bosea_vaviloviae	bacteria	-	99.4%
Burkholderia_gladioli	bacteria	-	99.4%
Cupriavidus_basilensis	bacteria	-	99.4%
Lactobacillus_casei_str_Zhang	bacteria	-	99.4%
Ochrobactrum_pseudogrignonense	bacteria	-	99.4%
Polaromonas_naphthalenivorans_CJ2	bacteria	-	99.4%
Pseudomonas_fuscovaginae	bacteria	-	99.4%
Ruminococcus_bicirculans	bacteria	-	99.4%
Thauera_humireducens	bacteria	-	99.4%
Halomonas_campaniensis	bacteria	+	100.0%
Microbulbifer_thermotolerans	bacteria	+	100.0%
Serratia_rubidaea	bacteria	+	100.0%
Steroidobacter_denitrificans	bacteria	+	100.0%
Streptomyces_venezuelae	bacteria	+	100.0%
Thalassotalea_crassostreae	bacteria	+	100.0%
Mycoplasma_genitalium_G37	bacteria	+	58.8%
Mycoplasma_pneumoniae_M129	bacteria	+	60.8%
Mycoplasma_flocculare_ATCC_27399	bacteria	+	64.2%
Mycoplasma_conjunctivae	bacteria	+	64.9%
Mycoplasma_dispar	bacteria	+	64.9%
Mycoplasma_gallisepticum_str_R_low	bacteria	+	64.9%
Mycoplasma_hyopneumoniae_J	bacteria	+	65.5%
Mycoplasma_arginini	bacteria	+	67.6%
Mycoplasma_bovoculi_M165_69	bacteria	+	67.6%
Mycoplasma_canadense	bacteria	+	67.6%
Mycoplasma_hyorhinis_SK76	bacteria	+	67.6%
Mycoplasma_synoviae_ATCC_25204	bacteria	+	68.2%
Mycoplasma_agalactiae_PG2	bacteria	+	69.6%
Mycoplasma_bovis_PG45	bacteria	+	69.6%
Mycoplasma_californicum	bacteria	+	70.3%
Mycoplasma_canis_PG_14	bacteria	+	70.3%
Mycoplasma_penetrans_HF_2	bacteria	+	70.3%
Mycoplasma_pulmonis_UAB_CTIP	bacteria	+	70.3%
Mycoplasma_crocodyli_MP145	bacteria	+	70.9%
Mycoplasma_cynos_C142	bacteria	+	70.9%
Mycoplasma_arthritidis_158L3_1	bacteria	+	71.6%
Mycoplasma_mobile_163K	bacteria	+	71.6%
Mycoplasma_pullorum	bacteria	+	72.3%
Mycoplasma_fermentans_M64	bacteria	+	75.0%
Mycoplasma_putrefaciens_KS1	bacteria	+	80.4%
Mycoplasma_capricolum_subsp	bacteria	+	81.8%
Mycoplasma_yeatsii_GM274B	bacteria	+	82.4%
Lacunisphaera_limnophila	bacteria	+	88.5%
Leifsonia_xyli	bacteria	+	91.9%
Chondromyces_crocatus	bacteria	+	93.3%
Plantibacter_flavus	bacteria	+	93.9%
Tessaracoccus_flavus	bacteria	+	93.9%
Bifidobacterium_coryneforme	bacteria	+	94.6%
Rhodoluna_lacicola	bacteria	+	94.6%
Dermabacter_vaginalis	bacteria	+	95.2%
Microbacterium_pygmaeum	bacteria	+	95.3%
Rathayibacter_toxicus	bacteria	+	95.3%
Lentzea_guizhouensis	bacteria	+	95.9%
Muribaculum_intestinale	bacteria	+	96.0%
Tannerella_forsythia_92A2	bacteria	+	96.6%
Vulgatibacter_incomptus	bacteria	+	96.6%
Devriesea_agamarum	bacteria	+	97.3%
Frankia_casuarinae	bacteria	+	97.3%
Micromonospora_coxensis	bacteria	+	97.3%
Neomicrococcus_aestuarii	bacteria	+	97.3%
Verrucosispora_maris_AB_18_032	bacteria	+	97.3%
Pedobacter_cryoconitis	bacteria	+	97.9%
Acaryochloris_marina_MBIC11017	bacteria	+	98.0%
Jonesia_denitrificans_DSM_20603	bacteria	+	98.0%
Kocuria_flava	bacteria	+	98.0%
Lawsonella_clevelandensis	bacteria	+	98.0%
Lysobacter_antibioticus	bacteria	+	98.0%
Lysobacter_enzymogenes	bacteria	+	98.0%
Myroides_profundi	bacteria	+	98.0%
Xanthomonas_gardneri	bacteria	+	98.0%
Kosakonia_sacchari_SP1	bacteria	+	98.6%
Leptolyngbya_boryana_dg5	bacteria	+	98.6%
Marinobacter_psychrophilus	bacteria	+	98.6%
Myxococcus_xanthus_DK_1622	bacteria	+	98.6%
Trichodesmium_erythraeum_IMS101	bacteria	+	98.6%
Isoptericola_variabilis_225	bacteria	+	98.7%
Marmoricola_scoriae	bacteria	+	98.7%
Bdellovibrio_bacteriovorus_HD100	bacteria	+	99.3%
Cobetia_marina	bacteria	+	99.3%
Erwinia_gerundensis	bacteria	+	99.3%
Glutamicibacter_halophytocola	bacteria	+	99.3%
Idiomarina_piscisalsi	bacteria	+	99.3%
Kangiella_sediminilitoris	bacteria	+	99.3%
Klebsiella_oxytoca	bacteria	+	99.3%
Lacimicrobium_alkaliphilum	bacteria	+	99.3%
Obesumbacterium_proteus	bacteria	+	99.3%
Pantoea_agglomerans	bacteria	+	99.3%
Pantoea_alhagi	bacteria	+	99.3%
Pragia_fontium	bacteria	+	99.3%
Pseudoalteromonas_luteoviolacea	bacteria	+	99.3%
Rahnella_aquatilis_HX2	bacteria	+	99.3%
Stenotrophomonas_rhizophila	bacteria	+	99.3%
Streptomyces_albus	bacteria	+	99.3%
Tatumella_citrea	bacteria	+	99.3%
Thermobifida_fusca_YX	bacteria	+	99.3%
Wenzhouxiangella_marina	bacteria	+	99.3%
Xanthomonas_campestris_pv_campestris_str_ATCC_33913	bacteria	+	99.3%
Xenorhabdus_hominickii	bacteria	+	99.3%
Yersinia_ruckeri	bacteria	+	99.3%
Encephalitozoon_hellem	fungi	-	57.1%
Encephalitozoon_intestinalis	fungi	-	57.4%
Encephalitozoon_romaleae	fungi	-	58.1%
Encephalitozoon_cuniculi	fungi	-	60.1%
Schizosaccharomyces_pombe	fungi	-	96.1%
Ustilago_bromivora	fungi	-	99.0%
Ustilago_maydis	fungi	-	99.0%
Sporisorium_reilianum	fungi	-	99.3%
Botrytis_cinerea	fungi	+	100.0%
Fusarium_fujikuroi	fungi	+	100.0%
Magnaporthe_oryzae	fungi	+	100.0%
Neurospora_crassa	fungi	+	100.0%
Saccharomyces_arboricola	fungi	+	71.7%
Sugiyamaella_lignohabitans	fungi	+	82.5%
Aspergillus_oryzae	fungi	+	89.7%
Eremothecium_cymbalariae	fungi	+	90.4%
Saccharomyces_Ashbya_aceri	fungi	+	91.4%
Kazachstania_naganishii	fungi	+	93.4%
Saccharomyces_boulardii	fungi	+	93.4%
Saccharomyces_eubayanus	fungi	+	93.7%
Naumovozyma_dairenensis	fungi	+	94.0%
Candida_glabrata	fungi	+	94.1%
Eremothecium_gossypii	fungi	+	94.1%
Naumovozyma_castellii	fungi	+	94.1%
Tetrapisispora_blattae	fungi	+	94.3%
Lachancea_thermotolerans	fungi	+	94.4%
Lachancea_dasiensis	fungi	+	94.7%
Lachancea_fermentati	fungi	+	94.7%
Kazachstania_africana	fungi	+	94.8%
Kluyveromyces_lactis	fungi	+	95.0%
Kluyveromyces_marxianus	fungi	+	95.0%
Lachancea_CBS	fungi	+	95.0%
Lachancea_mirantina	fungi	+	95.0%
Tetrapisispora_phaffii	fungi	+	95.0%
Zygosaccharomyces_parabailii	fungi	+	95.0%
Lachancea_nothofagi	fungi	+	95.1%
Komagataella_pastoris	fungi	+	95.4%
Lachancea_meyersii	fungi	+	95.4%
Zygosaccharomyces_rouxii	fungi	+	95.4%
Komagataella_phaffii	fungi	+	95.7%
Torulaspora_delbrueckii	fungi	+	95.7%
Ogatea_parapolymorpha	fungi	+	96.0%
Pochonia_chlamydosporia	fungi	+	96.1%
Scheffersomyces_stipitis	fungi	+	96.1%
Thermothelomyces_thermophila	fungi	+	96.4%
Cryptococcus_gattii	fungi	+	97.0%
Candida_orthopsilosis	fungi	+	97.1%
Zymoseptoria_tritici	fungi	+	97.3%
Fusarium_oxysporum	fungi	+	97.4%
Candida_intermedia	fungi	+	97.7%
Debaryomyces_hansenii	fungi	+	97.7%
Phellinus_noxius	fungi	+	97.7%
Candida_albicans	fungi	+	98.0%
Candida_dubliniensis	fungi	+	98.0%
Cercospora_beticola	fungi	+	98.0%
Fusarium_graminearum	fungi	+	98.0%
Valsa_mali	fungi	+	98.0%
Drechmeria_coniospora	fungi	+	98.3%
Penicillium_chrysogenum	fungi	+	98.3%
Cryptococcus_neoformans	fungi	+	98.4%
Aspergillus_fumigatus	fungi	+	98.6%
Thielavia_terrestris	fungi	+	98.7%
Yarrowia_lipolytica	fungi	+	98.7%
Colletotrichum_higginsianum	fungi	+	99.0%
Fusarium_verticillioides	fungi	+	99.3%
Fusarium_venenatum	fungi	+	99.7%
Marchantia_paleacea	plants	-	0.0%
Picea_glauca	plants	-	1.3%
Picea_abies	plants	-	42.2%
Auxenochlorella_protothecoides	plants	-	85.2%
Micromonas_pusilla	plants	-	85.8%
Dorcoceras_hygrometricum	plants	-	86.5%
Micromonas_commoda	plants	-	90.4%
Capsicum_baccatum	plants	-	93.0%
Asparagus_officinalis	plants	-	95.4%
Aquilegia_coerulea	plants	-	98.0%
Monoraphidium_neglectum	plants	+	58.5%
Dichanthelium_oligosanthes	plants	+	73.0%
Triticum_urartu	plants	+	77.2%
Gonium_pectorale	plants	+	81.5%
Bathycoccus_prasinos	plants	+	84.1%
Ostreococcus_lucimarinus	plants	+	84.5%
Chlorella_variabilis	plants	+	85.1%
Genlisea_aurea	plants	+	85.5%
Carica_papaya	plants	+	86.8%
Handroanthus_impetiginosus	plants	+	87.4%
Ostreococcus_tauri	plants	+	88.2%
Trifolium_subterraneum	plants	+	89.1%
Oryza_sativa	plants	+	89.4%
Lotus_japonicus	plants	+	89.5%
Punica_granatum	plants	+	90.5%
Volvox_carteri	plants	+	90.5%
Carnegiea_gigantea	plants	+	90.7%
Apostasia_shenzhenica	plants	+	91.1%
Amaranthus_hypochrondriacus	plants	+	91.7%
Marchantia_polymorpha	plants	+	92.0%
Hordeum_vulgare	plants	+	92.1%
Ziziphus_jujuba	plants	+	92.4%
Dianthus_caryophyllus	plants	+	94.1%
Macleaya_cordata	plants	+	94.4%
Olea_europaea	plants	+	94.4%
Pyrus_bretschneideri	plants	+	94.7%
Petunia_axillaris	plants	+	95.0%
Chlamydomonas_eustigma	plants	+	95.4%
Chlamydomonas_reinhardtii	plants	+	96.0%
Dendrobium_officinale	plants	+	96.0%
Herrania_umbratica	plants	+	96.0%
Malus_domestica	plants	+	96.0%
Cephalotus_follicularis	plants	+	96.1%
Fraxinus_excelsior	plants	+	96.4%
Phalaenopsis_equestris	plants	+	96.4%
Cucumis_melo	plants	+	96.7%
Phoenix_dactylifera	plants	+	96.7%
Selaginella_moellendorffii	plants	+	96.7%
Zostera_marina	plants	+	97.0%
Beta_vulgaris	plants	+	97.3%
Panicum_hallii	plants	+	97.3%
Ricinus_communis	plants	+	97.3%
Nicotiana_attenuata	plants	+	97.4%
Phaseolus_vulgaris	plants	+	97.4%
Cucurbita_moschata	plants	+	97.6%
Medicago_truncatula	plants	+	97.6%
Nicotiana_sylvestris	plants	+	97.6%
Ananas_comosus	plants	+	97.7%
Cajanus_cajan	plants	+	97.7%
Capsium_annuum	plants	+	97.7%
Erythranthe_guttata	plants	+	97.7%
Manihot_esculenta	plants	+	97.7%
Nelumbo_nucifera	plants	+	97.7%
Panicum_virgatum	plants	+	97.7%
Physcomitrella_patens	plants	+	97.7%
Populus_trichocarpa	plants	+	97.7%
Setaria_italica	plants	+	97.7%
Triticum_aestivum	plants	+	97.7%
Amborella_trichopoda	plants	+	98.0%
Chenopodium_quinoa	plants	+	98.0%
Citrus_sinensis	plants	+	98.0%
Eutrema_salsugineum	plants	+	98.0%
Fragaria_vesca	plants	+	98.0%
Gossypium_arboreum	plants	+	98.0%
Helianthus_annuus	plants	+	98.0%
Ipomoea_nil	plants	+	98.0%
Minimus_guttatus	plants	+	98.0%
Nicotiana_tomentosiformis	plants	+	98.0%
Prunus_mume	plants	+	98.0%
Rosa_chinensis	plants	+	98.0%
Solanum_tuberosum	plants	+	98.0%
Theobroma_cacao	plants	+	98.0%
Arachis_duranensis	plants	+	98.3%
Brachypodium_distachyon	plants	+	98.3%
Citrus_clementina	plants	+	98.3%
Cucumis_sativus	plants	+	98.3%
Elaeis_guineensis	plants	+	98.3%
Eucalyptus_grandis	plants	+	98.3%
Gossypium_hirsutum	plants	+	98.3%
Juglans_regia	plants	+	98.3%
Lactuca_sativa	plants	+	98.3%
Lupinus_angustifolius	plants	+	98.3%
Momordica_charantia	plants	+	98.3%
Musa_acuminata	plants	+	98.3%
Prunus_persica	plants	+	98.3%
Sesamum_indicum	plants	+	98.3%
Solanum_pennellii	plants	+	98.3%
Spinacia_oleracea	plants	+	98.3%
Vigna_angularis	plants	+	98.3%
Zea_mays	plants	+	98.3%
Arabidopsis_thaliana	plants	+	98.4%
Camelina_sativa	plants	+	98.4%
Cicer_arietinum	plants	+	98.4%
Hevea_brasiliensis	plants	+	98.4%
Klebsormidium_nitens	plants	+	98.4%
Solanum_lycopersicum	plants	+	98.4%
Vitis_vinifera	plants	+	98.4%
Brassica_oleracea	plants	+	98.6%
Brassica_rapa	plants	+	98.6%
Salix_purpurea	plants	+	98.6%
Vigna_radiata	plants	+	98.6%
Arabidopsis_lyrata	plants	+	98.7%
Brassica_napus	plants	+	98.7%
Capsella_rubella	plants	+	98.7%
Daucus_carota	plants	+	98.7%
Durio_zibethirnus	plants	+	98.7%
Glycine_max	plants	+	98.7%
Gossypium_raimondii	plants	+	98.7%
Jatropha_curcas	plants	+	98.7%
Sorghum_bicolor	plants	+	98.7%
Arabidopsis_thaliana_Nd1	plants	+	99.0%
Nicotiana_tabacum	plants	+	99.0%
Arabidopsis_thaliana_Col	plants	+	99.3%
Quercus_suber	plants	+	99.3%
