## Supplementary File 11 for "Harnessing natural diversity to identify key amino acid residues in prolidase"

### Sheet: Sheet1
Name	NCBI / UniProt ID	Taxonomic group searched with bait
Homo sapiens (isoform 1)	NP_000276.2	animals/plants
Mus musculus	NP_032846.2	animals/plants
Rattus norvegicus	NP_001009641.1	animals/plants
Pongo abelii	NP_001127165.1	animals/plants
Bos taurus	NP_001073787.2	animals/plants
Octodon degus	XP_004636789.1	animals/plants
Cavia porcellus	XP_003467255.1	animals/plants
Caligus rogercresseyi	ACO11570.1	animals/plants
Canis lupus familiaris (isoform 1)	XP_533702.2	animals/plants
Sus scrofa	XP_005653330.2	animals/plants
Aspergillus niger	Q00206	fungi
Saccharomyces_cerevisiae	NP_116661.1	fungi
Escherichia coli	NP_418289.1﻿	bacteria
L.delbrueckii sp. bulgaricus	WP_011678473.1	bacteria
Pyrococcus furiosus	WP_011012489.1	archaea
